# The impact of genome-wide association studies on biomedical research publications

**DOI:** 10.1101/106773

**Authors:** Travis J. Struck, Brian K. Mannakee, Ryan N. Gutenkunst

## Abstract

The past decade has seen major investment in genome-wide association studies (GWAS), with the goal of identifying and motivating research on novel genes involved in complex human disease. To assess whether this goal is being met, we quantified the effect of GWAS on the overall distribution of biomedical research publications and on the subsequent publication history of genes newly associated with complex disease. We found that the historical skew of publications toward genes involved in Mendelian disease has not changed since the advent of GWAS. Genes newly implicated by GWAS in complex disease do experience additional publications compared to control genes, and they are more likely to become exceptionally studied. But the magnitude of both effects has declined dramatically over the past decade. Our results suggest that reforms to encourage follow-up studies may be needed for GWAS to most successfully guide biomedical research toward the molecular mechanisms underlying complex human disease.

**Author summary:** Over the past decade, thousands of genome-wide association studies (GWAS) have been performed to link genetic variation with complex human disease. A major goal of such studies is to identify novel disease genes, so they can be further studied. We tested whether this goal is being met, by studying patterns of scientific research publications on human genes. We found that publications are still concentrated on genes involved in simple Mendelian disease, even after the advent of GWAS. Compared to other genes, disease genes discovered by GWAS do experience additional publications, but that effect has declined dramatically since GWAS were first performed. Our results suggest that the ability of GWAS to stimulate research into novel disease genes is declining. To realize the full potential of GWAS to reveal the molecular mechanisms driving human disease, this decline and the reasons for it must be understood, so that it can be reversed.
