## Supplementary Materials for "The impact of genome-wide association studies on biomedical research publications"

#Entrez Gene ID	HGNC symbol	Year	Pubs	Predicted pubs	p-val	First GWAS
10	NAT2	2001	27	6.4	1.2e-09
10	NAT2	2002	49	11.8	5.2e-16
19	ABCA1	2002	25	6.26	1.3e-08	2010
19	ABCA1	2005	57	20.9	5.3e-11	2010
54	ACP5	1989	5	0.0112	1.5e-12
90	ACVR1	1993	4	0.0232	1.2e-08
94	ACVRL1	1993	4	0.0232	1.2e-08
142	PARP1	1987	8	0.234	1.8e-10	2011
142	PARP1	2010	84	42.7	1.6e-08	2011
153	ADRB1	2008	49	18.6	3.8e-09
154	ADRB2	2001	34	10.2	3.3e-09
154	ADRB2	2002	52	16.9	5.9e-12
155	ADRB3	2001	25	5.35	6.3e-10
177	AGER	2008	54	21.4	2.7e-09	2015
177	AGER	2009	65	26.3	1.4e-10	2015
177	AGER	2011	70	32.3	6.5e-09	2015
177	AGER	2015	88	39.7	2.8e-11	2015
183	AGT	2001	55	11.6	3.8e-20
183	AGT	2002	59	22.6	1.5e-10
185	AGTR1	2001	43	8.29	1.6e-17
185	AGTR1	2002	44	16.9	2.9e-08
207	AKT1	1999	26	5.72	5e-10
207	AKT1	2005	99	44.5	1.4e-12
207	AKT1	2006	115	56.7	7e-12
207	AKT1	2007	159	69.7	3.7e-20
207	AKT1	2008	221	85.4	2e-34
207	AKT1	2009	241	105	7.8e-30
207	AKT1	2010	236	121	1.7e-20
207	AKT1	2011	230	130	1.9e-15
207	AKT1	2013	229	141	8.5e-12
207	AKT1	2014	256	145	7.8e-17
207	AKT1	2015	254	149	4.2e-15
216	ALDH1A1	2013	34	10.8	1.3e-08
217	ALDH2	2002	31	8.92	6.5e-09	2011
238	ALK	2011	47	14.8	2.3e-11
238	ALK	2013	71	19.3	1.3e-19
238	ALK	2014	69	22.8	5e-15
238	ALK	2015	73	25.3	9.4e-15
268	AMH	2013	43	12.9	3.7e-11
274	BIN1	1997	11	0.939	5.3e-09	2011
308	ANXA5	1987	4	0.00816	1.8e-10	2011
331	XIAP	2001	18	2.83	1.5e-09
332	BIRC5	2002	25	4.63	3.3e-11	2013
332	BIRC5	2005	51	19.2	1.3e-09	2013
332	BIRC5	2007	88	32.3	5.6e-16	2013
332	BIRC5	2008	97	41.6	1.7e-13	2013
332	BIRC5	2009	96	49.9	4.7e-09	2013
345	APOC3	2001	27	6.19	5.8e-10
348	APOE	2000	51	19.8	3.4e-09	2010
348	APOE	2001	165	30.1	1.9e-65	2010
348	APOE	2002	200	63.2	8.4e-43	2010
348	APOE	2003	207	97.7	4.7e-22	2010
348	APOE	2004	267	129	2e-26	2010
348	APOE	2005	244	164	3e-09	2010
348	APOE	2008	325	231	3.3e-09	2010
348	APOE	2010	377	262	1.4e-11	2010
351	APP	2009	169	104	3.6e-09
351	APP	2010	232	112	3.8e-23
351	APP	2011	241	122	1.4e-21
351	APP	2012	242	132	6.9e-18
351	APP	2013	234	139	1.1e-13
355	FAS	1995	15	2.05	5.3e-09	2013
355	FAS	2002	78	26.7	6.6e-16	2013
356	FASLG	2002	45	10.6	3.3e-15
367	AR	1988	6	0.00945	9.8e-16
478	ATP1A3	1987	5	0.00816	3e-13
538	ATP7A	1993	4	0.0232	1.2e-08
540	ATP7B	1993	6	0.0232	2.1e-13
554	AVPR2	1992	7	0.244	8.3e-09
581	BAX	2002	61	13.8	9.9e-21	2016
583	BBS2	1993	4	0.0232	1.2e-08	2017
590	BCHE	1987	4	0.00816	1.8e-10
595	CCND1	2002	53	20.8	2.5e-09	2013
595	CCND1	2008	120	64.9	6.2e-10	2013
596	BCL2	2002	98	29.6	3.2e-23	2013
598	BCL2L1	1997	16	1.82	1.3e-10	2015
617	BCS1L	1993	4	0.0232	1.2e-08
627	BDNF	2005	54	16.5	2.5e-13	2013
627	BDNF	2006	68	23.7	1e-13	2013
627	BDNF	2007	81	32.1	3.2e-13	2013
627	BDNF	2008	131	40.4	1.3e-29	2013
627	BDNF	2009	146	53	6.9e-26	2013
627	BDNF	2010	189	63.7	5.9e-37	2013
627	BDNF	2011	149	74.8	2.7e-14	2013
627	BDNF	2012	165	81.1	2e-16	2013
627	BDNF	2013	162	86.5	2.8e-13	2013
627	BDNF	2014	179	90.5	1.5e-16	2013
627	BDNF	2015	156	94.2	3.7e-09	2013
650	BMP2	2010	62	27.7	1.4e-08
672	BRCA1	1996	21	3.6	3.1e-10
672	BRCA1	2001	70	26.8	2.7e-12
672	BRCA1	2002	136	40.4	3.6e-32
672	BRCA1	2003	120	64.1	3e-10
672	BRCA1	2007	182	113	1.7e-09
672	BRCA1	2009	210	140	2.6e-08
673	BRAF	2003	34	8.22	1.5e-11	2017
673	BRAF	2004	40	13.9	8.7e-09	2017
673	BRAF	2006	59	25.3	7.5e-09	2017
673	BRAF	2007	76	32.2	3.7e-11	2017
673	BRAF	2008	93	39.8	5.1e-13	2017
673	BRAF	2009	132	47.9	1.3e-23	2017
673	BRAF	2010	126	57.5	4.5e-15	2017
673	BRAF	2011	130	63.2	1.3e-13	2017
673	BRAF	2012	185	68.9	5.4e-31	2017
673	BRAF	2013	188	77.1	1.1e-26	2017
673	BRAF	2014	233	83.8	8.8e-41	2017
673	BRAF	2015	248	91.7	2.2e-41	2017
673	BRAF	2016	169	97.3	3e-11	2017
675	BRCA2	2001	41	10.8	2e-12	2013
675	BRCA2	2002	82	19	9.4e-27	2013
675	BRCA2	2003	75	33.6	5.2e-10	2013
675	BRCA2	2010	149	91.1	1.7e-08	2013
684	BST2	2009	36	2.82	2.7e-27
684	BST2	2010	50	6.51	2.8e-27
684	BST2	2011	46	10.7	1e-15
684	BST2	2012	53	13.8	7.4e-16
695	BTK	1994	17	1.6	1.8e-12
712	C1QA	1976	3	0.00352	7.2e-09
713	C1QB	1976	3	0.00352	7.2e-09
727	C5	2009	33	10.5	2.3e-08	2016
786	CACNG1	1993	4	0.0232	1.2e-08
811	CALR	2014	73	17.8	1.1e-22
836	CASP3	1996	13	1.16	3.6e-10
836	CASP3	1997	29	4.03	8.3e-16
859	CAV3	1993	4	0.0232	1.2e-08
867	CBL	1996	24	4.94	6.4e-10
896	CCND3	1992	4	0.0191	5.5e-09	2017
904	CCNT1	1998	13	1.38	2.9e-09
920	CD4	1986	12	1.36	2.4e-08
920	CD4	1987	24	4.07	1.4e-11
920	CD4	1990	58	20.3	6.8e-12
929	CD14	2002	33	6.47	1.3e-13
949	SCARB1	2002	16	2.58	1.6e-08	2010
959	CD40LG	1992	4	0.0191	5.5e-09
960	CD44	2012	102	48.9	2.3e-11
966	CD59	1989	4	0.0112	6.5e-10
999	CDH1	2002	61	21.6	3.2e-12	2008
999	CDH1	2008	123	68.5	2e-09	2008
999	CDH1	2009	131	77.8	2.4e-08	2008
999	CDH1	2010	144	84.3	2.2e-09	2008
1003	CDH5	2002	19	2.99	5.2e-10
1017	CDK2	1993	13	1.6	1.6e-08	2011
1026	CDKN1A	1993	4	0.0232	1.2e-08	2017
1026	CDKN1A	2002	66	23.9	1e-12	2017
1027	CDKN1B	2002	53	14.2	2.9e-15	2012
1029	CDKN2A	1994	8	0.254	3.4e-10	2013
1029	CDKN2A	2002	84	19.6	3.8e-27	2013
1029	CDKN2A	2007	145	71.8	2.3e-14	2013
1029	CDKN2A	2008	201	85.6	1.9e-26	2013
1029	CDKN2A	2009	185	103	2.2e-13	2013
1029	CDKN2A	2010	209	113	3.9e-16	2013
1030	CDKN2B	1994	4	0.0299	3.3e-08	2012
1030	CDKN2B	2008	45	11.8	1.6e-13	2012
1030	CDKN2B	2009	56	16.4	1.5e-14	2012
1030	CDKN2B	2010	52	20.9	7.4e-09	2012
1048	CEACAM5	1987	4	0.00816	1.8e-10	2017
1071	CETP	2002	29	7.9	6.1e-09	2011
1080	CFTR	2002	72	31.6	5.4e-10	2011
1116	CHI3L1	2014	50	14.7	4.5e-13
1136	CHRNA3	2010	32	8.38	4.1e-10	2008
1138	CHRNA5	2008	21	3.05	1.6e-11	2015
1138	CHRNA5	2009	23	5.38	1.5e-08	2015
1138	CHRNA5	2010	34	7.39	9.1e-13	2015
1234	CCR5	1996	14	1.6	1.9e-09
1234	CCR5	1999	46	11.6	1.9e-14
1234	CCR5	2000	51	21.3	3.3e-08
1234	CCR5	2001	77	31.6	6.4e-12
1234	CCR5	2002	94	46.6	6.8e-10
1235	CCR6	2010	26	6.4	5e-09	2010
1268	CNR1	2010	50	20.2	1.8e-08
1312	COMT	2002	37	9.13	3.5e-12	2015
1312	COMT	2003	46	15.7	4.3e-10	2015
1312	COMT	2004	60	23.1	1.1e-10	2015
1312	COMT	2005	80	31.4	2.8e-13	2015
1312	COMT	2006	118	41.5	2.7e-22	2015
1312	COMT	2007	123	55.9	7e-15	2015
1312	COMT	2008	152	68	1.4e-18	2015
1312	COMT	2009	151	80.8	2.1e-12	2015
1312	COMT	2010	174	89.2	1.4e-15	2015
1352	COX10	1993	4	0.0232	1.2e-08
1387	CREBBP	1997	24	5.14	1.3e-09
1387	CREBBP	1998	33	10.4	1.7e-08
1401	CRP	2002	26	5.65	3.9e-10
1401	CRP	2005	56	18	6.5e-13
1401	CRP	2006	66	25.4	1.5e-11
1401	CRP	2007	129	33.4	2.8e-36
1401	CRP	2008	194	48	1.9e-56
1401	CRP	2009	203	67.6	3.3e-40
1401	CRP	2010	175	83.1	1.2e-18
1401	CRP	2012	154	94	8.6e-09
1401	CRP	2013	175	97.2	8.6e-13
1401	CRP	2014	194	101	1.8e-16
1436	CSF1R	1985	4	0.00629	6.5e-11
1437	CSF2	1985	5	0.00629	8.1e-14
1493	CTLA4	2002	47	13.6	1.4e-12	2008
1493	CTLA4	2009	104	55.8	5.3e-09	2008
1499	CTNNB1	2002	90	32.3	6e-17
1499	CTNNB1	2008	155	85	6.6e-12
1499	CTNNB1	2009	177	96.8	1.8e-13
1499	CTNNB1	2011	178	108	5.4e-10
1499	CTNNB1	2012	182	114	2.9e-09
1499	CTNNB1	2014	196	118	4.3e-11
1499	CTNNB1	2015	196	121	2e-10
1543	CYP1A1	2001	48	7.03	3.8e-24
1543	CYP1A1	2002	51	16.7	1.2e-11
1543	CYP1A1	2003	59	25.5	1e-08
1545	CYP1B1	2009	68	28	1.1e-10
1555	CYP2B6	2010	45	16	2e-09
1557	CYP2C19	2009	92	38.3	1.5e-13	2013
1557	CYP2C19	2010	102	44.6	1.3e-13	2013
1559	CYP2C9	2008	83	41.8	1.3e-08	2014
1559	CYP2C9	2009	100	48.5	6.4e-11	2014
1559	CYP2C9	2010	107	54.6	2.3e-10	2014
1565	CYP2D6	2001	31	8.29	1.2e-09	2014
1565	CYP2D6	2002	50	14.4	2.4e-13	2014
1571	CYP2E1	2001	28	5.98	5.9e-11	2011
1571	CYP2E1	2002	35	11.6	2.3e-08	2011
1571	CYP2E1	2003	49	17.6	6.4e-10	2011
1576	CYP3A4	2003	34	10.1	3e-09
1576	CYP3A4	2007	68	29.3	7.4e-10
1577	CYP3A5	2005	40	13.9	8.3e-09
1577	CYP3A5	2008	70	28.8	6e-11
1577	CYP3A5	2010	79	38.8	9.7e-09
1636	ACE	2000	42	7.58	3.9e-18
1636	ACE	2001	137	16.3	1.7e-76
1636	ACE	2002	153	43.9	1.2e-37
1636	ACE	2003	155	70.6	3e-18
1636	ACE	2004	197	94.3	2e-20
1728	NQO1	2002	35	5.03	2.7e-18
1788	DNMT3A	2011	37	9.69	1.9e-11	2010
1788	DNMT3A	2016	46	16	7.8e-10	2010
1812	DRD1	1990	4	0.0133	1.3e-09
1813	DRD2	2003	53	18.8	7.9e-11
1813	DRD2	2008	94	49.3	9.9e-09
1813	DRD2	2009	116	56.7	3.3e-12
1816	DRD5	1991	5	0.016	8.6e-12
1822	ATN1	1993	4	0.0232	1.2e-08
1828	DSG1	1991	5	0.016	8.6e-12	2010
1869	E2F1	1992	5	0.0191	2.1e-11
1909	EDNRA	1991	4	0.016	2.7e-09
1956	EGFR	1984	7	0.231	5.8e-09	2017
1956	EGFR	2006	181	110	4.9e-10	2017
1956	EGFR	2007	244	130	2.2e-19	2017
1956	EGFR	2008	335	152	1.2e-37	2017
1956	EGFR	2009	335	180	4.3e-25	2017
1956	EGFR	2010	357	199	3.6e-24	2017
1956	EGFR	2011	388	211	5.4e-28	2017
1956	EGFR	2012	383	225	9.6e-22	2017
1956	EGFR	2013	447	234	4.1e-35	2017
1956	EGFR	2014	443	246	9.1e-30	2017
1956	EGFR	2015	484	253	3.9e-38	2017
2033	EP300	1999	43	11.8	2e-12
2034	EPAS1	2013	50	19.3	4.3e-09	2010
2056	EPO	2002	27	5.44	3.6e-11
2064	ERBB2	2002	82	15.1	2.9e-33	2016
2064	ERBB2	2003	77	29.9	4.9e-13	2016
2064	ERBB2	2007	121	65.8	6.9e-10	2016
2064	ERBB2	2008	174	76.8	1.3e-21	2016
2064	ERBB2	2009	184	91.6	1.4e-17	2016
2064	ERBB2	2010	206	103	1.8e-19	2016
2064	ERBB2	2011	187	111	2.8e-11	2016
2064	ERBB2	2012	197	117	1.1e-11	2016
2064	ERBB2	2013	241	122	9.7e-22	2016
2064	ERBB2	2014	225	128	7.5e-15	2016
2064	ERBB2	2015	247	132	2.1e-19	2016
2067	ERCC1	2009	65	23	5.7e-13
2067	ERCC1	2010	66	27.8	5.3e-10
2068	ERCC2	2005	58	23.4	1.2e-09	2012
2072	ERCC4	1993	4	0.0232	1.2e-08	2010
2078	ERG	2010	33	9.26	1.2e-09	2016
2078	ERG	2013	53	14.7	9.7e-15	2016
2078	ERG	2015	48	18.2	5.1e-09	2016
2081	ERN1	2015	32	7.39	1.9e-11	2017
2099	ESR1	2001	67	29.3	1.7e-09	2009
2099	ESR1	2002	123	42.3	5.6e-24	2009
2099	ESR1	2003	126	63.3	2.6e-12	2009
2099	ESR1	2004	149	82.2	2.4e-11	2009
2099	ESR1	2008	224	147	1.9e-09	2009
2099	ESR1	2009	236	162	2.7e-08	2009
2099	ESR1	2010	249	171	1.6e-08	2009
2100	ESR2	2000	22	4.59	4e-09	2015
2100	ESR2	2004	77	26.7	1.8e-15	2015
2123	EVI2A	1990	4	0.0133	1.3e-09
2146	EZH2	2010	55	13.9	6.4e-17
2146	EZH2	2011	71	17.7	1.1e-21
2146	EZH2	2012	71	22.3	2e-16
2146	EZH2	2013	83	25.9	3.8e-19
2146	EZH2	2014	107	29.6	4.1e-28
2146	EZH2	2015	105	34	1.6e-22
2146	EZH2	2016	94	36.9	2.8e-15
2152	F3	2002	31	8.1	7.3e-10
2153	F5	2000	32	9.3	4.7e-09	2011
2153	F5	2001	68	15.8	2.7e-22	2011
2153	F5	2002	89	29.4	7.2e-19	2011
2153	F5	2003	98	44.7	3.9e-12	2011
2155	F7	1986	4	0.00709	1e-10
2218	FKTN	1993	5	0.0232	5.5e-11
2246	FGF1	1986	6	0.00709	1.7e-16
2247	FGF2	1986	4	0.00709	1e-10
2287	FKBP3	1992	4	0.0191	5.5e-09
2289	FKBP5	2015	36	11.2	2.8e-09
2305	FOXM1	2011	29	7.36	1.3e-09
2305	FOXM1	2012	38	9.26	1.3e-12
2305	FOXM1	2014	55	12.9	3e-18
2305	FOXM1	2015	62	15.4	3.5e-19
2309	FOXO3	2008	35	11.3	1.3e-08	2008
2309	FOXO3	2013	53	21.9	1.3e-08	2008
2312	FLG	2007	22	4.43	2.2e-09	2017
2312	FLG	2008	28	7.05	2.1e-09	2017
2322	FLT3	2007	47	17.6	4.7e-09
2322	FLT3	2010	67	28	3e-10
2332	FMR1	1993	12	1.37	2.6e-08
2358	FPR2	1992	4	0.0191	5.5e-09	2015
2475	MTOR	2008	82	32.1	1.4e-13
2475	MTOR	2009	95	39.4	5e-14
2475	MTOR	2010	138	45.9	5.4e-28
2475	MTOR	2011	140	54.1	1.7e-22
2475	MTOR	2012	140	61.5	7e-18
2475	MTOR	2013	142	66.8	8.6e-16
2475	MTOR	2014	207	71.1	3.9e-39
2475	MTOR	2015	232	78.4	1.1e-44
2521	FUS	2010	37	9.15	3.8e-12
2521	FUS	2012	52	13.6	1.7e-15
2617	GARS	1993	4	0.0232	1.2e-08
2625	GATA3	1991	4	0.016	2.7e-09	2010
2645	GCK	1992	13	0.244	1.4e-18	2013
2646	GCKR	2010	40	5.97	3.9e-20	2010
2668	GDNF	1993	4	0.0232	1.2e-08
2675	GFRA2	1997	5	0.0551	4e-09
2706	GJB2	2002	43	14	4.2e-10
2719	GPC3	1993	4	0.0232	1.2e-08
2735	GLI1	2014	40	14.2	1.6e-08
2740	GLP1R	1993	4	0.0232	1.2e-08
2740	GLP1R	2016	39	7.98	3.2e-15
2746	GLUD1	2015	30	7.53	5.3e-10
2784	GNB3	2002	28	6.26	1.6e-10
2885	GRB2	1994	40	2.5	8.4e-34	2015
2885	GRB2	1995	38	11.4	4.7e-10	2015
2885	GRB2	1996	59	19.8	9.4e-13	2015
2896	GRN	2008	39	10.2	6e-12
2898	GRIK2	1994	7	0.254	1.1e-08
2906	GRIN2D	1995	7	0.0374	2e-14	2017
2944	GSTM1	2000	25	5.23	3.9e-10
2944	GSTM1	2001	67	10.4	1.3e-31
2944	GSTM1	2002	109	23.9	5.7e-37
2944	GSTM1	2003	100	43.3	1.4e-13
2944	GSTM1	2004	164	58.8	2e-29
2944	GSTM1	2005	139	81.6	4.9e-09
2950	GSTP1	2001	35	10.4	1.6e-09
2950	GSTP1	2002	58	17.3	1.2e-14
2950	GSTP1	2003	61	27.4	2.3e-08
2950	GSTP1	2004	87	36.8	1.4e-12
2950	GSTP1	2007	123	68.5	2e-09
2952	GSTT1	2000	19	2.66	7.7e-11
2952	GSTT1	2001	59	6.61	2.7e-35
2952	GSTT1	2002	81	18.5	1e-26
2952	GSTT1	2003	77	33	4.5e-11
2952	GSTT1	2004	139	44.9	2.2e-29
2952	GSTT1	2005	119	64.7	9.3e-10
2952	GSTT1	2010	180	116	3e-08
3052	HCCS	1993	4	0.0232	1.2e-08
3065	HDAC1	1998	18	2.48	1.8e-10
3065	HDAC1	2001	49	18.4	2.3e-09
3066	HDAC2	2002	37	12.4	1.3e-08
3075	CFH	2006	47	14.9	2.7e-11	2005
3075	CFH	2007	60	20.8	2e-12	2005
3075	CFH	2008	82	27.2	2e-17	2005
3077	HFE	2001	48	12.7	3.2e-14	2011
3077	HFE	2002	66	22.2	4.8e-14	2011
3077	HFE	2003	83	33.6	4.9e-13	2011
3082	HGF	1991	13	1.14	3.2e-10	2011
3087	HHEX	2008	27	5.58	6.2e-11
3087	HHEX	2009	35	8.43	7e-12
3091	HIF1A	2002	60	12.8	1.2e-21
3091	HIF1A	2003	58	23.6	1.6e-09
3091	HIF1A	2004	79	32.6	4.8e-12
3091	HIF1A	2006	102	52.5	9.4e-10
3091	HIF1A	2007	156	63.9	1.8e-22
3091	HIF1A	2008	179	79.7	9.1e-22
3091	HIF1A	2009	215	94.9	2.9e-26
3091	HIF1A	2010	221	109	3e-21
3091	HIF1A	2011	203	118	7.6e-13
3091	HIF1A	2013	244	128	6e-20
3091	HIF1A	2014	278	134	1.8e-27
3091	HIF1A	2015	234	141	4.3e-13
3117	HLA-DQA2	2001	54	13.5	9.6e-17	2007
3117	HLA-DQA2	2002	63	24.3	4.2e-11	2007
3117	HLA-DQA2	2004	80	40.6	3e-08	2007
3119	HLA-DQB1	2001	85	20	4.2e-27	2011
3119	HLA-DQB1	2002	110	37	2.4e-22	2011
3119	HLA-DQB1	2004	123	67.3	7.1e-10	2011
3122	HLA-DRA	1982	8	0.00478	6.7e-24	2007
3123	HLA-DRB1	2001	106	30.7	2.7e-26	2015
3123	HLA-DRB1	2002	174	51.7	1.1e-40	2015
3123	HLA-DRB1	2003	151	81.9	5.5e-12	2015
3123	HLA-DRB1	2004	189	104	5.8e-14	2015
3123	HLA-DRB1	2007	237	162	1.6e-08	2015
3125	HLA-DRB3	1983	3	0.00512	2.2e-08
3127	HLA-DRB5	1986	6	0.00709	1.7e-16	2017
3146	HMGB1	2008	47	16.9	1.4e-09
3146	HMGB1	2012	73	28.2	1.6e-12
3146	HMGB1	2013	72	31.4	3.8e-10
3146	HMGB1	2014	100	33.8	2.6e-20
3146	HMGB1	2015	123	37.4	1.9e-28
3146	HMGB1	2016	82	41	1.1e-08
3162	HMOX1	2002	33	4.01	1.9e-19
3162	HMOX1	2003	43	10.1	1.5e-14
3350	HTR1A	2008	42	13.7	6.6e-10
3351	HTR1B	1992	8	0.244	2.5e-10
3356	HTR2A	2001	27	4.72	1.6e-12	2015
3356	HTR2A	2008	75	35.7	6.7e-09	2015
3383	ICAM1	2002	51	16.3	5.1e-12
3417	IDH1	2009	25	3.55	1.2e-13
3417	IDH1	2010	66	5.97	8.1e-45
3417	IDH1	2011	76	11.7	9.2e-36
3417	IDH1	2012	86	17.4	6.4e-32
3417	IDH1	2013	64	22.6	8.4e-13
3417	IDH1	2014	72	25.2	2.4e-14
3417	IDH1	2015	77	27.7	1.3e-14
3418	IDH2	1976	3	0.00352	7.2e-09
3418	IDH2	2010	41	3.33	3.2e-30
3418	IDH2	2011	40	6.97	7.3e-18
3418	IDH2	2012	41	9.88	1.2e-13
3439	IFNA1	1980	3	0.00418	1.2e-08
3440	IFNA2	1980	4	0.00418	1.3e-11
3447	IFNA13	1980	3	0.00418	1.2e-08
3449	IFNA16	1984	3	0.00564	3e-08
3456	IFNB1	1980	5	0.00418	1.1e-14
3458	IFNG	1982	4	0.00478	2.2e-11
3458	IFNG	2002	83	20.2	1.2e-25
3458	IFNG	2008	147	83.4	2.1e-10
3458	IFNG	2009	169	94.4	3e-12
3479	IGF1	2002	71	17.5	7.4e-22
3479	IGF1	2003	70	30.1	3.8e-10
3479	IGF1	2007	119	65	1.3e-09
3479	IGF1	2008	128	75.8	3e-08
3480	IGF1R	1986	4	0.00709	1e-10	2016
3480	IGF1R	2013	96	47.6	4.5e-10	2016
3484	IGFBP1	1988	7	0.00945	1.3e-18
3552	IL1A	2002	50	17.3	1.2e-10
3552	IL1A	2003	60	25.9	7.1e-09
3553	IL1B	2002	107	27.3	8e-31	2017
3553	IL1B	2003	119	46.2	3.2e-19	2017
3553	IL1B	2004	133	64.9	9.1e-14	2017
3553	IL1B	2005	139	82.1	7e-09	2017
3553	IL1B	2008	204	125	5e-11	2017
3553	IL1B	2009	243	139	1.1e-15	2017
3557	IL1RN	1990	5	0.0133	3.5e-12
3557	IL1RN	2002	47	14.2	5.9e-12
3557	IL1RN	2003	69	22.4	2.5e-15
3558	IL2	1983	5	0.00512	2.9e-14	2011
3559	IL2RA	1984	3	0.00564	3e-08	2007
3565	IL4	2002	61	15.1	5.3e-19
3565	IL4	2009	116	66.9	3.4e-08
3569	IL6	2001	52	19.2	4.8e-10	2015
3569	IL6	2002	129	29.4	1.1e-41	2015
3569	IL6	2003	161	52.4	2e-33	2015
3569	IL6	2004	166	78.3	4.5e-18	2015
3569	IL6	2005	187	100	5.4e-15	2015
3569	IL6	2006	200	122	5.3e-11	2015
3569	IL6	2007	224	143	2.2e-10	2015
3569	IL6	2008	319	162	6e-28	2015
3569	IL6	2009	351	187	7.2e-27	2015
3569	IL6	2010	334	207	2.4e-16	2015
3569	IL6	2013	313	220	2.4e-09	2015
3576	CXCL8	2002	88	17.9	2.3e-32
3576	CXCL8	2003	84	33.7	2.6e-13
3576	CXCL8	2004	94	46.9	9.3e-10
3576	CXCL8	2008	172	87.6	1.1e-15
3576	CXCL8	2009	183	101	1.8e-13
3586	IL10	2001	47	15	3.3e-11	2009
3586	IL10	2002	118	24.3	2.1e-42	2009
3586	IL10	2003	134	45.5	1.8e-26	2009
3586	IL10	2004	130	66.9	5.6e-12	2009
3586	IL10	2005	144	83.5	1.2e-09	2009
3586	IL10	2008	207	130	3.2e-10	2009
3586	IL10	2009	246	144	9.9e-15	2009
3586	IL10	2010	246	157	3e-11	2009
3596	IL13	2002	26	5.65	3.9e-10	2009
3596	IL13	2009	68	31.7	1.6e-08	2009
3605	IL17A	2008	48	9.05	9.4e-20
3605	IL17A	2009	91	14.2	3.7e-42
3605	IL17A	2010	91	22.8	4e-27
3605	IL17A	2011	115	29	1.9e-33
3605	IL17A	2012	108	36.5	8.9e-22
3605	IL17A	2013	118	41.7	3.5e-22
3605	IL17A	2014	126	46.5	5.4e-22
3605	IL17A	2015	128	50.7	6.9e-20
3605	IL17A	2016	115	53.3	1.6e-13
3606	IL18	2002	32	5.85	4.8e-14
3606	IL18	2005	51	20.4	8.5e-09
3606	IL18	2007	72	32.5	1.6e-09
3606	IL18	2008	79	39.6	2.2e-08
3635	INPP5D	1996	5	0.0441	1.3e-09	2011
3661	IRF3	1998	7	0.284	2.3e-08	2016
3663	IRF5	2008	23	4.78	1.7e-09	2009
3663	IRF5	2010	36	8.82	5.6e-12	2009
3667	IRS1	1993	10	0.698	4e-09
3685	ITGAV	2002	47	14.9	2.4e-11
3688	ITGB1	2002	66	27.8	5e-10
3689	ITGB2	2002	45	14.9	2.4e-10
3690	ITGB3	1987	4	0.00816	1.8e-10	2016
3690	ITGB3	2002	61	24.9	7.2e-10	2016
3693	ITGB5	1990	4	0.0133	1.3e-09
3717	JAK2	2007	106	44.1	2e-15	2009
3717	JAK2	2008	130	54.8	4.5e-18	2009
3717	JAK2	2009	138	66.1	7.9e-15	2009
3762	KCNJ5	2012	19	3.88	3.2e-08	2017
3767	KCNJ11	2007	44	14.3	2.2e-10	2007
3784	KCNQ1	1993	4	0.0232	1.2e-08	2008
3784	KCNQ1	2009	63	23.4	1.1e-11	2008
3791	KDR	2009	72	33.1	3.3e-09
3791	KDR	2010	80	37.7	1.4e-09
3791	KDR	2011	84	41.2	3.2e-09
3803	KIR2DL2	2009	30	7.21	2e-10
3804	KIR2DL3	2009	31	8.56	2.5e-09
3806	KIR2DS1	2009	28	5.99	6.1e-11
3806	KIR2DS1	2010	29	8.49	2.8e-08
3808	KIR2DS3	2008	16	2.51	1.1e-08
3808	KIR2DS3	2009	25	4.28	6.6e-12
3808	KIR2DS3	2010	28	6.62	5.5e-10
3809	KIR2DS4	2009	28	5.75	2.4e-11
3810	KIR2DS5	2008	20	2.38	1.5e-12
3810	KIR2DS5	2009	24	4.65	2e-10
3810	KIR2DS5	2010	28	6.84	1.1e-09
3811	KIR3DS1	2008	34	7.31	6.8e-13
3811	KIR3DS1	2010	38	13.4	3.1e-08
3813	KIR3DS1	2007	16	2.55	1.4e-08
3813	KIR3DS1	2008	21	4.51	1.5e-08
3813	KIR3DS1	2009	30	6.72	3.9e-11
3813	KIR3DS1	2010	31	9.37	1.9e-08
3815	KIT	2009	89	44.1	1.8e-09	2015
3845	KRAS	1983	5	0.00512	2.9e-14
3845	KRAS	2008	86	37.6	9.6e-12
3845	KRAS	2009	167	44.9	2.6e-44
3845	KRAS	2010	187	58.7	1.9e-40
3845	KRAS	2011	160	70.2	3.2e-20
3845	KRAS	2012	195	77.9	6.7e-29
3845	KRAS	2013	202	86	1.4e-26
3845	KRAS	2014	219	93	8.1e-29
3845	KRAS	2015	235	99.1	3.7e-31
3845	KRAS	2016	174	103	1.4e-10
3934	LCN2	2009	39	10.6	1.7e-11
3934	LCN2	2010	45	13.9	2.8e-11
3934	LCN2	2011	45	16.7	7.5e-09
3934	LCN2	2012	56	19.1	6.4e-12
3934	LCN2	2013	73	21.8	5.4e-18
3934	LCN2	2014	73	25.2	7.1e-15
3934	LCN2	2015	75	27.7	9.9e-14
3952	LEP	2002	69	7.29	1.5e-42
3952	LEP	2003	79	20.1	2.6e-23
3952	LEP	2008	145	62.2	2.8e-19
3952	LEP	2014	146	81.7	9.7e-11
3958	LGALS3	2014	70	27.6	1.1e-11
3958	LGALS3	2015	67	29.8	3.3e-09
3992	FADS1	2010	29	4.43	8.8e-15	2010
4016	LOXL1	2008	24	2.78	5.1e-15	2007
4072	EPCAM	2013	34	11.1	2.6e-08
4077	NBR1	1994	4	0.0299	3.3e-08
4086	SMAD1	1996	6	0.0441	9.9e-12
4087	SMAD2	1996	8	0.0441	3.4e-16
4100	MAGEA1	1994	8	0.254	3.4e-10
4128	MAOA	2002	28	7.49	7.5e-09
4153	MBL2	2008	72	35	3.1e-08
4160	MC4R	2010	49	19.1	8.3e-09
4170	MCL1	2009	49	18.9	6e-09
4193	MDM2	2008	127	69.4	3.8e-10
4193	MDM2	2009	143	79.1	7e-11
4233	MET	2009	72	31.7	6.2e-10	2008
4233	MET	2011	79	38.4	6.2e-09	2008
4233	MET	2013	95	44	2e-11	2008
4233	MET	2014	120	47	4.3e-19	2008
4233	MET	2015	127	50.7	1.9e-19	2008
4255	MGMT	2009	57	24.4	1.3e-08	2015
4288	MKI67	2014	73	32.1	4e-10
4312	MMP1	2009	94	45.9	3.4e-10
4313	MMP2	2002	57	12.4	2.8e-20	2016
4313	MMP2	2007	114	49.9	5.3e-15	2016
4313	MMP2	2008	122	61.2	5e-12	2016
4313	MMP2	2009	129	70.9	3.9e-10	2016
4317	MMP8	1990	5	0.0133	3.5e-12	2014
4318	MMP9	2002	65	13.8	2.2e-23
4318	MMP9	2003	68	25.5	2.3e-12
4318	MMP9	2004	82	36.2	4.8e-11
4318	MMP9	2006	108	57.6	2e-09
4318	MMP9	2007	163	69.5	1e-21
4318	MMP9	2008	188	85.8	1.2e-21
4318	MMP9	2009	194	102	2.5e-16
4318	MMP9	2010	211	113	9.1e-17
4318	MMP9	2011	213	120	1.5e-14
4318	MMP9	2012	210	128	2e-11
4318	MMP9	2013	201	132	1.9e-08
4318	MMP9	2015	230	136	1.1e-13
4323	MMP14	2002	27	6.26	7.3e-10	2017
4359	MPZ	1993	13	0.698	7.8e-13
4488	MSX2	1993	4	0.0232	1.2e-08
4522	MTHFD1	2010	33	9.7	3.6e-09
4524	MTHFR	2000	41	3.09	1.7e-31	2009
4524	MTHFR	2001	120	11.6	1.3e-76	2009
4524	MTHFR	2002	133	35.9	1.8e-35	2009
4524	MTHFR	2003	158	59.3	2e-26	2009
4524	MTHFR	2004	181	84.2	4.2e-20	2009
4524	MTHFR	2005	209	108	4.7e-18	2009
4524	MTHFR	2006	236	133	3.8e-16	2009
4524	MTHFR	2007	238	158	2.1e-09	2009
4524	MTHFR	2008	299	178	6.6e-17	2009
4524	MTHFR	2009	306	199	1.3e-12	2009
4544	MTNR1B	2010	25	5.09	2.3e-10	2012
4548	MTR	2007	48	16	8.5e-11
4548	MTR	2008	51	21.2	2.9e-08
4552	MTRR	2008	51	14.8	1.5e-13
4609	MYC	1983	8	0.00512	1.2e-23
4609	MYC	2002	48	19	1.6e-08
4609	MYC	2008	112	60.2	1.6e-09
4609	MYC	2014	177	83.4	3.5e-19
4609	MYC	2015	179	87.6	8.2e-18
4627	MYH9	2010	45	16.6	6.6e-09	2015
4629	MYH11	1993	6	0.0232	2.1e-13	2015
4693	NDP	1992	6	0.0191	6.7e-14
4695	NDUFA2	1993	4	0.0232	1.2e-08
4705	NDUFA10	1993	5	0.0232	5.5e-11
4728	NDUFS8	1993	4	0.0232	1.2e-08
4780	NFE2L2	2010	73	22	8.5e-18
4780	NFE2L2	2011	67	26.6	3.6e-11
4780	NFE2L2	2012	85	30.1	2.1e-16
4780	NFE2L2	2013	118	34	2.6e-29
4780	NFE2L2	2014	125	39.5	2.2e-27
4780	NFE2L2	2015	148	44.3	1.4e-34
4780	NFE2L2	2016	108	48.7	1.7e-13
4790	NFKB1	2002	76	34.9	1.2e-09	2012
4790	NFKB1	2003	101	47.4	8.9e-12	2012
4790	NFKB1	2004	118	62.7	3.3e-10	2012
4790	NFKB1	2007	168	104	3.7e-09	2012
4790	NFKB1	2008	189	118	1e-09	2012
4790	NFKB1	2009	252	131	4.6e-21	2012
4790	NFKB1	2010	254	145	2.5e-16	2012
4803	NGF	1983	3	0.00512	2.2e-08	2010
4843	NOS2	1993	4	0.0232	1.2e-08	2010
4843	NOS2	2002	39	10.8	2.5e-11	2010
4846	NOS3	2001	40	11.2	2.3e-11	2015
4846	NOS3	2002	83	19.2	4.2e-27	2015
4846	NOS3	2003	97	33.9	8.7e-19	2015
4846	NOS3	2004	98	49.4	7.2e-10	2015
4846	NOS3	2005	119	62	8.6e-11	2015
4846	NOS3	2008	156	97.3	2.7e-08	2015
4851	NOTCH1	2008	61	27.7	3.3e-08	2015
4851	NOTCH1	2010	79	36.5	7.3e-10	2015
4851	NOTCH1	2011	105	40	1e-17	2015
4851	NOTCH1	2012	96	45.6	5.5e-11	2015
4851	NOTCH1	2013	110	48.9	4.4e-14	2015
4851	NOTCH1	2014	105	52.5	1.2e-10	2015
4851	NOTCH1	2015	110	54.8	3.5e-11	2015
4851	NOTCH1	2016	102	55.9	2e-08	2015
4869	NPM1	2010	88	32	2.9e-16
4878	NPPA	1984	8	0.00564	2.5e-23
4879	NPPB	2006	33	10.3	1.4e-08
4879	NPPB	2007	41	14.4	8e-09
4879	NPPB	2008	84	18.8	2.6e-28
4879	NPPB	2009	105	27.5	1.8e-29
4879	NPPB	2010	93	36.2	2.6e-15
4879	NPPB	2011	95	41.2	5.4e-13
4879	NPPB	2013	93	48.4	7.9e-09
4880	NPPC	1991	4	0.016	2.7e-09
4893	NRAS	2015	61	22	6.5e-12
4968	OGG1	1997	8	0.276	6.5e-10
4982	TNFRSF11B	2002	26	3.81	8e-14
4982	TNFRSF11B	2008	56	22.1	1.1e-09
5037	PEBP1	2012	32	9.17	3.4e-09
5054	SERPINE1	1986	5	0.00709	1.5e-13
5054	SERPINE1	2002	63	18.1	1.8e-16
5054	SERPINE1	2003	82	29.1	8.8e-16
5071	PARK2	2003	35	11.3	1.2e-08	2010
5125	PCSK5	1996	9	0.489	2.8e-09	2008
5133	PDCD1	2007	28	6.6	5.1e-10
5133	PDCD1	2008	36	9.85	1.1e-10
5133	PDCD1	2009	38	13.4	3.2e-08
5133	PDCD1	2011	47	18.5	2.2e-08
5133	PDCD1	2015	69	23.6	2.6e-14
5133	PDCD1	2016	71	25.4	8.6e-14
5156	PDGFRA	1989	5	0.0112	1.5e-12
5179	PENK	1982	3	0.00478	1.8e-08
5241	PGR	2009	79	33.5	1.5e-11
5243	ABCB1	2002	59	9.54	3.8e-27	2015
5243	ABCB1	2003	57	20.3	2e-11	2015
5243	ABCB1	2004	71	29.4	6e-11	2015
5243	ABCB1	2005	87	39	2.6e-11	2015
5243	ABCB1	2006	137	49.7	2.1e-24	2015
5243	ABCB1	2007	152	66.3	1.7e-19	2015
5243	ABCB1	2008	172	81.4	1.7e-18	2015
5243	ABCB1	2009	190	95.6	1.2e-17	2015
5243	ABCB1	2010	196	107	7.1e-15	2015
5290	PIK3CA	2009	76	32.4	4.6e-11
5290	PIK3CA	2010	96	37.5	1e-15
5290	PIK3CA	2011	112	42.5	7.1e-19
5290	PIK3CA	2012	130	48.5	3.1e-22
5290	PIK3CA	2013	122	54.3	2e-15
5290	PIK3CA	2014	142	58.3	1.5e-20
5290	PIK3CA	2015	133	62.4	6e-15
5294	PIK3CG	2008	58	19.3	9.8e-13
5294	PIK3CG	2009	81	24.8	3.7e-19
5294	PIK3CG	2010	70	31.2	1.6e-09
5295	PIK3R1	1992	10	0.695	3.8e-09
5315	PKM	2014	49	14.2	4.5e-13
5315	PKM	2015	66	16.2	1.4e-20
5327	PLAT	1983	5	0.00512	2.9e-14
5329	PLAUR	2002	28	7.29	4.2e-09
5368	PNOC	1996	5	0.0441	1.3e-09
5444	PON1	2001	32	5.56	1.2e-14
5444	PON1	2002	37	12	5.4e-09
5444	PON1	2010	109	59.4	5.2e-09
5452	POU2F2	1988	4	0.00945	3.3e-10
5460	POU5F1	2007	27	7.18	1.2e-08	2011
5460	POU5F1	2009	44	12.9	1.1e-11	2011
5460	POU5F1	2010	59	16.5	4.6e-16	2011
5465	PPARA	2002	33	8.92	4.8e-10
5468	PPARG	2002	86	16.5	1.7e-33	2007
5468	PPARG	2003	98	32	6.6e-21	2007
5468	PPARG	2005	112	57	8.1e-11	2007
5468	PPARG	2007	147	81.5	4.6e-11	2007
5468	PPARG	2008	174	94.8	2e-13	2007
5468	PPARG	2009	178	108	4.6e-10	2007
5562	PRKAA1	2013	42	14.8	5.5e-09	2011
5562	PRKAA1	2015	68	17.5	4.6e-20	2011
5564	PRKAB1	1996	5	0.0441	1.3e-09
5594	MAPK1	2002	109	44.7	3.6e-16	2011
5599	MAPK8	1997	20	3.81	4.6e-09
5605	MAP2K2	1993	5	0.0232	5.5e-11
5634	PRPS2	1989	4	0.0112	6.5e-10	2015
5654	HTRA1	2010	35	9.7	2.8e-10	2017
5684	PSMA3	2003	22	4.96	1.6e-08
5686	PSMA5	2003	21	4.57	1.9e-08
5689	PSMB1	2003	23	3.8	2.3e-11
5690	PSMB2	2003	19	3.8	2.4e-08
5691	PSMB3	2003	20	3.42	7.7e-10
5694	PSMB6	2003	19	3.8	2.4e-08
5695	PSMB7	2003	20	3.61	1.9e-09
5699	PSMB10	2003	20	3.42	7.7e-10
5700	PSMC1	2003	21	4	1.9e-09
5701	PSMC2	2003	23	4.57	7.5e-10
5702	PSMC3	2003	23	5.34	1.3e-08
5704	PSMC4	2003	20	4.19	2.1e-08
5706	PSMC6	2003	19	3.8	2.4e-08
5707	PSMD1	2003	19	2.85	2.4e-10
5708	PSMD2	2003	21	3.23	4.4e-11
5709	PSMD3	2003	20	2.08	1.3e-13	2017
5710	PSMD4	2003	26	4.57	4.5e-12
5711	PSMD5	2003	21	3.04	1.5e-11
5713	PSMD7	2003	21	3.23	4.4e-11
5714	PSMD8	2003	19	2.46	2.2e-11
5715	PSMD9	2003	22	2.85	5.8e-13
5716	PSMD10	2003	21	3.04	1.5e-11
5717	PSMD11	2003	21	3.04	1.5e-11
5718	PSMD12	2003	22	2.46	3.4e-14
5719	PSMD13	2003	20	2.85	3.3e-11	2017
5728	PTEN	1997	18	0.718	2e-19
5728	PTEN	2002	51	17.3	4.2e-11
5728	PTEN	2007	106	49.9	3.3e-12
5728	PTEN	2009	140	67.6	1e-14
5728	PTEN	2010	146	76.2	8.2e-13
5728	PTEN	2012	156	85.1	3.8e-12
5728	PTEN	2013	173	89.4	3.2e-15
5728	PTEN	2014	172	94	3.6e-13
5728	PTEN	2015	209	96.9	4.4e-23
5739	PTGIR	1994	4	0.0299	3.3e-08	2012
5743	PTGS2	2002	84	7.49	5.3e-57
5743	PTGS2	2003	106	23.2	5e-36
5743	PTGS2	2004	118	40.9	9.1e-23
5743	PTGS2	2005	122	57.5	9.6e-14
5743	PTGS2	2006	137	72.3	8.2e-12
5743	PTGS2	2007	172	87.5	9.6e-16
5743	PTGS2	2008	198	104	1.1e-16
5743	PTGS2	2009	198	119	2.4e-11
5747	PTK2	1993	4	0.0232	1.2e-08	2016
5781	PTPN11	1992	4	0.0191	5.5e-09
5786	PTPRA	1990	5	0.0133	3.5e-12
5806	PTX3	2014	45	13.7	1.8e-11
5806	PTX3	2015	44	15.5	2.3e-09
5873	RAB27A	2002	15	2.17	1.1e-08
5888	RAD51	1993	5	0.0232	5.5e-11
5906	RAP1A	1988	4	0.00945	3.3e-10	2010
5919	RARRES2	2014	26	6.58	8.4e-09	2014
5937	RBMS1	1994	4	0.0299	3.3e-08	2010
5950	RBP4	2008	43	8.78	1.2e-16
5971	RELB	1992	4	0.0191	5.5e-09
6280	S100A9	2013	47	16.1	3.3e-10
6311	ATXN2	1993	4	0.0232	1.2e-08	2008
6340	SCNN1G	1995	5	0.0374	5.9e-10
6347	CCL2	1989	6	0.0112	2.7e-15
6347	CCL2	2002	43	13.2	7e-11
6347	CCL2	2008	101	50.6	3e-10
6347	CCL2	2009	133	58.7	6.7e-17
6356	CCL11	1996	7	0.0441	6.2e-14
6387	CXCL12	2002	37	12	5.4e-09	2012
6387	CXCL12	2008	91	44.2	5.1e-10	2012
6387	CXCL12	2009	99	51.6	3.2e-09	2012
6389	SDHA	1993	5	0.0232	5.5e-11
6402	SELL	1989	4	0.0112	6.5e-10	2009
6406	SEMG1	1984	3	0.00564	3e-08
6456	SH3GL2	1997	5	0.0551	4e-09	2012
6464	SHC1	1994	23	1.15	3.3e-22	2016
6464	SHC1	1995	25	6.29	1.5e-08	2016
6505	SLC1A1	1994	4	0.0299	3.3e-08
6531	SLC6A3	2007	66	29	2.8e-09
6532	SLC6A4	2001	40	5.98	4.3e-20
6532	SLC6A4	2002	51	14	2.3e-14
6532	SLC6A4	2003	66	23	2.1e-13
6532	SLC6A4	2004	74	33.5	1.1e-09
6532	SLC6A4	2005	110	43.3	1.8e-17
6532	SLC6A4	2006	125	57.3	7.3e-15
6532	SLC6A4	2007	140	71.7	6.4e-13
6532	SLC6A4	2008	190	84.8	6.6e-23
6532	SLC6A4	2009	239	101	1.2e-31
6532	SLC6A4	2010	229	117	3.4e-20
6571	SLC18A2	1993	4	0.0232	1.2e-08
6590	SLPI	1986	4	0.00709	1e-10
6591	SNAI2	2012	34	8.2	1.4e-11
6591	SNAI2	2013	32	10.2	3.4e-08
6615	SNAI1	2010	34	10.8	1.3e-08
6615	SNAI1	2013	46	16.5	1.8e-09
6615	SNAI1	2014	49	18.3	2.2e-09
6622	SNCA	2001	31	5.35	2.7e-14	2009
6622	SNCA	2002	41	11.6	1.6e-11	2009
6622	SNCA	2003	58	18.8	3.2e-13	2009
6622	SNCA	2004	63	28.1	1.1e-08	2009
6622	SNCA	2011	140	68	1.5e-14	2009
6628	SNRPB	1989	4	0.0112	6.5e-10
6638	SNRPN	1989	4	0.0112	6.5e-10	2016
6648	SOD2	2009	83	40.4	3e-09
6648	SOD2	2010	88	45.5	1.5e-08
6648	SOD2	2015	85	44.1	3.2e-08
6657	SOX2	2010	36	10.6	7.2e-10
6657	SOX2	2011	45	12.9	2.7e-12
6657	SOX2	2013	55	17.1	2.7e-13
6657	SOX2	2014	71	19.6	2.6e-19
6659	SOX4	2015	25	6.14	9.1e-09
6667	SP1	2002	59	23.2	3.9e-10
6670	SP3	2002	23	4.22	1.6e-10
6696	SPP1	2009	75	34.2	1.1e-09
6696	SPP1	2010	79	39	1.2e-08
6774	STAT3	2007	97	52.9	3.5e-08	2008
6774	STAT3	2008	126	61.7	5e-13	2008
6774	STAT3	2009	137	71.9	5.8e-12	2008
6774	STAT3	2010	142	79.7	2.1e-10	2008
6774	STAT3	2011	171	84.4	8.9e-17	2008
6774	STAT3	2012	172	91.8	5.2e-14	2008
6774	STAT3	2013	226	96.7	3e-29	2008
6774	STAT3	2014	236	104	1.8e-28	2008
6774	STAT3	2015	244	111	6.4e-28	2008
6775	STAT4	2009	30	7.33	2.9e-10	2008
6775	STAT4	2010	37	9.92	3.5e-11	2008
6786	STIM1	2008	29	6.11	2e-11
6790	AURKA	2007	45	15.7	1.3e-09
6817	SULT1A1	1993	4	0.0232	1.2e-08
6834	SURF1	1993	5	0.0232	5.5e-11
6868	ADAM17	2013	47	18.4	1.9e-08	2014
6934	TCF7L2	2006	36	9.04	1.1e-11	2007
6934	TCF7L2	2007	59	13.7	1.2e-19	2007
6934	TCF7L2	2008	76	20.5	4.6e-21	2007
6934	TCF7L2	2009	83	28.1	4e-17	2007
6935	ZEB1	2013	37	10.6	2.3e-10
6935	ZEB1	2015	52	13.5	1.5e-15
7015	TERT	2002	63	8.51	4.6e-33	2008
7015	TERT	2003	70	20.1	3.8e-18	2008
7015	TERT	2013	128	72.4	2.4e-09	2008
7015	TERT	2014	153	75.3	2.6e-15	2008
7015	TERT	2015	150	78.6	5.7e-13	2008
7038	TG	1985	5	0.00629	8.1e-14	2012
7040	TGFB1	2002	121	25.7	4.4e-42	2013
7040	TGFB1	2003	142	47.4	1.2e-28	2013
7040	TGFB1	2004	156	70.1	7.8e-19	2013
7040	TGFB1	2005	175	90.8	3.1e-15	2013
7040	TGFB1	2006	175	111	1.6e-08	2013
7040	TGFB1	2007	232	130	3.6e-16	2013
7040	TGFB1	2008	279	150	4.8e-21	2013
7040	TGFB1	2009	315	172	8.6e-23	2013
7040	TGFB1	2010	305	189	5.7e-15	2013
7040	TGFB1	2014	293	204	2.6e-09	2013
7040	TGFB1	2015	303	205	9.4e-11	2013
7048	TGFBR2	1992	5	0.0191	2.1e-11	2013
7066	THPO	1994	6	0.0299	9.7e-13	2015
7069	THRSP	1997	5	0.0551	4e-09
7097	TLR2	2002	26	5.65	3.9e-10
7097	TLR2	2004	51	15.1	3.8e-13
7097	TLR2	2006	67	27.9	2.5e-10
7097	TLR2	2007	93	35.8	1.3e-15
7097	TLR2	2008	98	45.4	9.7e-12
7097	TLR2	2009	129	53.6	2.1e-18
7097	TLR2	2010	135	62.4	1.2e-15
7098	TLR3	2008	40	14.6	3.5e-08
7098	TLR3	2011	58	23.8	2.2e-09
7099	TLR4	2001	19	2.83	2.2e-10
7099	TLR4	2002	38	6.67	6.1e-17
7099	TLR4	2003	52	13.6	1.8e-15
7099	TLR4	2004	70	22.2	4.7e-16
7099	TLR4	2005	83	32.2	5.9e-14
7099	TLR4	2006	101	42.7	2.6e-14
7099	TLR4	2007	142	54.6	5.8e-23
7099	TLR4	2008	142	69.3	1.4e-14
7099	TLR4	2009	200	80.8	5.4e-29
7099	TLR4	2010	190	94.6	4.5e-18
7124	TNF	2001	107	34.5	4.6e-23
7124	TNF	2002	275	55.6	6.5e-98
7124	TNF	2003	266	105	1.3e-39
7124	TNF	2004	292	147	2.7e-26
7124	TNF	2005	327	184	1.5e-21
7124	TNF	2006	312	221	5.8e-09
7124	TNF	2007	379	252	7e-14
7124	TNF	2008	432	283	1.3e-16
7124	TNF	2009	450	312	1.4e-13
7128	TNFAIP3	2009	35	8.92	3.2e-11	2008
7128	TNFAIP3	2010	40	11.9	1.2e-10	2008
7133	TNFRSF1B	1990	7	0.0133	1.5e-17
7157	TP53	2001	131	69.6	3.4e-11	2011
7157	TP53	2002	329	94.7	1.9e-78	2011
7157	TP53	2003	344	152	8.6e-41	2011
7157	TP53	2004	344	205	5.1e-19	2011
7157	TP53	2005	395	247	2.2e-18	2011
7157	TP53	2006	427	290	3.3e-14	2011
7157	TP53	2007	554	333	1.4e-28	2011
7157	TP53	2008	619	381	3.1e-29	2011
7157	TP53	2009	678	424	6.1e-30	2011
7157	TP53	2010	686	456	6.9e-24	2011
7157	TP53	2011	663	470	3.4e-17	2011
7157	TP53	2013	618	486	4.8e-09	2011
7157	TP53	2014	646	487	4e-12	2011
7161	TP73	1999	18	1.38	1.4e-14
7161	TP73	2002	35	9.33	1e-10
7201	TRHR	1993	4	0.0232	1.2e-08
7291	TWIST1	2011	49	14.1	3.2e-13
7291	TWIST1	2012	49	17.1	2.5e-10
7291	TWIST1	2013	50	19.4	4.9e-09
7291	TWIST1	2015	72	22.2	4.6e-17
7298	TYMS	2008	58	24.4	5.2e-09
7298	TYMS	2010	70	32.3	6.3e-09
7329	UBE2I	1996	11	0.0441	3e-23
7341	SUMO1	1996	6	0.0441	9.9e-12
7421	VDR	2001	51	12.5	2.7e-16	2011
7421	VDR	2002	78	22.6	8.6e-20	2011
7421	VDR	2003	87	36.2	6.5e-13	2011
7422	VEGFA	2002	123	17.7	7.2e-60
7422	VEGFA	2003	130	40.3	3.2e-29
7422	VEGFA	2004	164	61.3	1.6e-27
7422	VEGFA	2005	155	84	2.7e-12
7422	VEGFA	2006	180	102	2e-12
7422	VEGFA	2007	256	121	1.6e-26
7422	VEGFA	2008	328	146	2.5e-38
7422	VEGFA	2009	360	174	4.4e-35
7422	VEGFA	2010	351	196	1.3e-23
7422	VEGFA	2011	325	208	3e-14
7422	VEGFA	2012	318	217	8.9e-11
7422	VEGFA	2013	324	222	7.4e-11
7422	VEGFA	2014	323	225	5.7e-10
7422	VEGFA	2015	334	226	1.5e-11
7474	WNT5A	2014	42	14.4	2.7e-09
7508	XPC	2005	29	8.2	1.4e-08
7515	XRCC1	2002	28	7.08	2.3e-09
7515	XRCC1	2004	50	17	6.1e-11
7515	XRCC1	2005	71	24	6.9e-15
7515	XRCC1	2006	76	33.3	1.7e-10
7515	XRCC1	2009	105	55.1	1.4e-09
7517	XRCC3	2004	27	6.85	4.8e-09
7517	XRCC3	2005	36	10.9	1.4e-09
7850	IL1R2	1991	4	0.016	2.7e-09
7852	CXCR4	1999	39	11.8	3.2e-10
7852	CXCR4	2013	163	93.3	4.1e-11
7874	USP7	2015	36	11.4	5.1e-09
7905	REEP5	1991	4	0.016	2.7e-09	2008
8031	NCOA4	1994	4	0.0299	3.3e-08
8074	FGF23	2009	30	8.92	2.3e-08
8074	FGF23	2010	38	11.3	3.8e-10
8074	FGF23	2012	41	14.8	1.7e-08
8074	FGF23	2013	48	16.7	3.3e-10
8074	FGF23	2014	47	18.7	2.8e-08
8314	BAP1	2013	29	4.57	1.9e-14
8314	BAP1	2014	25	6.29	1.4e-08
8314	BAP1	2015	39	7.39	2.8e-16
8398	PLA2G6	1993	4	0.0232	1.2e-08	2009
8408	ULK1	2015	24	4.88	5.1e-10
8481	OFD1	1993	4	0.0232	1.2e-08
8517	IKBKG	2000	17	1.8	1.1e-11
8542	APOL1	2015	27	6.6	2.2e-09	2010
8600	TNFSF11	2008	50	17.4	1.6e-10
8600	TNFSF11	2011	70	25.7	4.6e-13
8626	TP63	2011	81	34.5	1.1e-11	2010
8648	NCOA1	1998	20	3.57	1.6e-09	2017
8678	BECN1	2009	32	7.21	1e-11	2017
8678	BECN1	2011	41	11.9	3.7e-11	2017
8678	BECN1	2013	58	15.7	1.8e-16	2017
8678	BECN1	2014	53	18.5	4.6e-11	2017
8678	BECN1	2015	57	20.3	2.1e-11	2017
8726	EED	1998	6	0.0651	1e-10
8743	TNFSF10	2002	34	6.67	5.6e-14
8794	TNFRSF10C	1997	5	0.0551	4e-09
8795	TNFRSF10B	1997	10	0.276	5.5e-13
8797	TNFRSF10A	1997	7	0.276	1.9e-08
8837	CFLAR	1997	9	0.276	2e-11	2017
8842	PROM1	2008	29	6.78	2.1e-10	2012
8842	PROM1	2009	35	9.78	3.4e-10	2012
8842	PROM1	2010	51	12.7	4.5e-16	2012
8842	PROM1	2011	56	16.2	9.7e-15	2012
8842	PROM1	2012	58	19.7	2e-12	2012
8878	SQSTM1	2014	66	23.2	3.1e-13	2013
8878	SQSTM1	2015	61	25.5	1.8e-09	2013
8906	AP1G2	1998	5	0.0651	9.2e-09	2011
8926	SNURF	1989	4	0.0112	6.5e-10
8945	BTRC	1999	15	0.727	3.3e-15
8989	TRPA1	2008	13	1.45	5.1e-09	2017
9061	PAPSS1	1998	5	0.0651	9.2e-09
9131	AIFM1	2015	62	10.8	7.8e-27
9212	AURKB	2010	43	15.5	7.4e-09
9235	IL32	2011	21	4.25	5.4e-09
9290	GPR55	2010	20	3.55	1.4e-09
9314	KLF4	2015	43	15.2	4.1e-09
9332	CD163	2014	46	9.26	6.3e-18
9370	ADIPOQ	2002	21	3.6	3.1e-10
9370	ADIPOQ	2003	55	7.45	5e-29
9370	ADIPOQ	2004	73	17	6.8e-24
9370	ADIPOQ	2005	86	27.9	8.8e-19
9370	ADIPOQ	2006	94	39.2	8.5e-14
9370	ADIPOQ	2007	123	50.3	3.8e-18
9370	ADIPOQ	2008	195	62.8	1.1e-40
9370	ADIPOQ	2009	189	81.3	1.7e-24
9370	ADIPOQ	2010	175	93.9	5e-14
9370	ADIPOQ	2011	176	100	4.8e-12
9415	FADS2	2010	23	4.32	2.6e-10	2010
9429	ABCG2	2002	16	2.37	5.3e-09	2010
9429	ABCG2	2007	45	15.7	1.3e-09	2010
9429	ABCG2	2008	54	20.5	6e-10	2010
9429	ABCG2	2009	66	25.4	1.4e-11	2010
9429	ABCG2	2010	70	30.1	3.9e-10	2010
9439	MED23	1999	5	0.0765	2e-08
9491	PSMF1	2003	19	2.85	2.4e-10
9542	NRG2	1997	5	0.0551	4e-09	2017
9582	APOBEC3B	2015	22	4.88	1.2e-08
9611	NCOR1	1998	12	1.38	2.8e-08
9616	RNF7	1999	6	0.0765	2.6e-10	2012
9722	NOS1AP	2009	20	3.79	4.3e-09
9723	SEMA3E	1993	4	0.0232	1.2e-08	2016
9730	DCAF1	2009	19	3.55	8.2e-09
9817	KEAP1	2015	40	13.5	3.9e-09
9861	PSMD6	2003	22	2.65	1.5e-13	2016
9896	FIG4	1993	4	0.0232	1.2e-08
9978	RBX1	1999	8	0.0765	2.7e-14
10014	HDAC5	2000	10	0.731	6.2e-09
10135	NAMPT	2006	25	3.47	7.5e-14
10135	NAMPT	2008	32	9.18	3.5e-09
10135	NAMPT	2009	39	12.3	1.1e-09
10135	NAMPT	2010	46	15.4	2.3e-10
10197	PSME3	2003	22	4	3.4e-10
10406	WFDC2	2012	21	3.88	1.1e-09
10410	IFITM3	2013	16	2.65	2.4e-08
10413	YAP1	2012	38	10.8	9.1e-11	2012
10413	YAP1	2013	56	12.8	4.8e-19	2012
10413	YAP1	2014	73	15.7	9.4e-26	2012
10413	YAP1	2015	99	19.2	5.7e-38	2012
10413	YAP1	2016	74	23.2	3.7e-17	2012
10419	PRMT5	2015	33	10.1	9.4e-09
10452	TOMM40	2011	18	3.47	3.2e-08	2009
10481	HOXB13	2013	21	3.69	4.8e-10
10630	PDPN	2010	30	6.84	5.9e-11
10631	POSTN	2015	39	9.71	1.2e-12
10644	IGF2BP2	2007	14	1.83	9.7e-09	2007
10644	IGF2BP2	2008	27	3.58	2.6e-15	2007
10644	IGF2BP2	2009	27	6.6	2.2e-09	2007
10673	TNFSF13B	1999	5	0.0765	2e-08
10804	GJB6	1993	4	0.0232	1.2e-08
10874	NMU	2000	7	0.303	3.6e-08
11026	LILRA3	1997	5	0.0551	4e-09
11093	ADAMTS13	2002	16	2.58	1.6e-08
11132	CAPN10	2002	24	2.37	1.7e-16
11315	PARK7	2003	21	1.69	2.5e-16	2011
11315	PARK7	2004	25	5.41	7.8e-10	2011
11337	GABARAP	2000	8	0.303	1.3e-09
22895	RPH3A	1994	4	0.0299	3.3e-08
22914	KLRK1	2008	36	11.4	5.3e-09
22943	DKK1	2010	37	12.8	2.6e-08
23095	KIF1B	1993	5	0.0232	5.5e-11	2008
23198	PSME4	2003	19	2.08	1.2e-12
23274	CLEC16A	2009	17	2.57	2.4e-09	2007
23385	NCSTN	2002	13	1.35	2.3e-09	2015
23385	NCSTN	2003	21	3.8	8.1e-10	2015
23400	ATP13A2	1993	4	0.0232	1.2e-08
23405	DICER1	2012	41	13.4	1.1e-09
23405	DICER1	2013	47	15.4	7.8e-11
23405	DICER1	2014	50	17.5	1.7e-10
23410	SIRT3	2014	32	6.21	2.3e-13
23411	SIRT1	2008	54	12	6e-19
23411	SIRT1	2009	61	17.6	5.7e-16
23411	SIRT1	2010	78	22.5	6.7e-20
23411	SIRT1	2011	91	27.6	1.3e-21
23411	SIRT1	2012	108	33.1	6.1e-25
23411	SIRT1	2013	104	38.5	2.4e-18
23411	SIRT1	2014	122	42.7	3.3e-23
23411	SIRT1	2015	130	46.9	1.9e-23
23435	TARDBP	2008	44	4.38	8.7e-29
23435	TARDBP	2009	53	9.41	9.2e-23
23435	TARDBP	2010	58	14.3	3.6e-18
23435	TARDBP	2011	47	18.3	1.6e-08
23435	TARDBP	2012	64	20.8	2.5e-14
23435	TARDBP	2014	58	25.7	3.2e-08
23586	DDX58	2005	14	1.87	1.3e-08	2015
23586	DDX58	2009	32	8.92	1.8e-09	2015
25937	WWTR1	2015	47	5.94	2.7e-26	2013
25939	SAMHD1	2012	24	3.17	8.5e-14
25939	SAMHD1	2013	38	4.81	1.5e-21
25939	SAMHD1	2014	27	7.16	1.1e-08
26058	GIGYF2	2009	16	2.09	8.7e-10	2014
26191	PTPN22	2005	36	2.21	7.4e-31	2007
26191	PTPN22	2006	37	7.65	2.1e-14	2007
26191	PTPN22	2007	51	12.5	3e-16	2007
26191	PTPN22	2008	51	18.4	3.1e-10	2007
26191	PTPN22	2010	59	26.3	2.8e-08	2007
26291	FGF21	2011	28	4.44	6.2e-14
26291	FGF21	2014	29	8.39	2.2e-08
26580	BSCL2	1993	4	0.0232	1.2e-08	2014
27178	IL37	2014	18	3.09	5.6e-09
27178	IL37	2015	23	4.02	6.7e-11
27324	TOX3	2010	17	1.8	1.1e-11	2014
29126	CD274	2008	35	7.71	6.2e-13
29126	CD274	2013	44	16.5	1.6e-08
29126	CD274	2014	47	18.3	1.4e-08
29126	CD274	2015	111	19.8	1.2e-45
29126	CD274	2016	116	24.4	8.2e-41
29128	UHRF1	2015	27	7.26	1.5e-08
30009	TBX21	2009	26	6.72	1.3e-08
30835	CD209	2002	22	2.78	3.8e-13
50616	IL22	2011	37	7.06	2e-15
50616	IL22	2013	36	10.2	3e-10
50616	IL22	2014	44	11.9	8.3e-13
50943	FOXP3	2006	30	6.1	3.8e-12
50943	FOXP3	2007	61	10.1	1.5e-27
50943	FOXP3	2008	60	17.4	1.4e-15
50943	FOXP3	2009	103	23.3	7.4e-34
50943	FOXP3	2010	71	32.3	2.8e-09
50943	FOXP3	2011	84	35.5	3.4e-12
50964	SOST	2011	27	5.22	1.4e-11
50964	SOST	2013	42	8.48	1.8e-16
51107	APH1A	2003	14	1.12	1.9e-11
51141	INSIG2	2008	18	2.51	2.3e-10
51142	CHCHD2	2015	12	1.38	2.8e-08
51176	LEF1	1991	4	0.016	2.7e-09	2012
51284	TLR7	2009	28	7.82	1.9e-08
51284	TLR7	2010	32	10.1	3.3e-08
51514	DTL	2006	11	0.997	9.8e-09
51738	GHRL	2002	19	3.19	1.5e-09
51738	GHRL	2003	39	6.68	1.1e-17
51738	GHRL	2004	57	13.3	7.1e-19
51738	GHRL	2007	70	31.5	2.3e-09
51738	GHRL	2008	100	38.4	9.5e-17
53345	TM6SF2	2015	14	1.18	3.9e-11
54106	TLR9	2009	58	18.4	1.6e-13
54106	TLR9	2010	71	23	8e-16
54106	TLR9	2011	69	27.3	1.6e-11
54209	TREM2	2013	19	2.5	2.7e-11	2012
54209	TREM2	2014	19	3.67	1.4e-08	2012
54209	TREM2	2015	23	4.62	9e-10	2012
54429	TAS2R5	2000	6	0.089	6.4e-10
54790	TET2	2009	18	0.987	4.8e-17	2013
54790	TET2	2010	28	2.89	1.7e-18	2013
54790	TET2	2011	24	5.32	2.6e-09	2013
54901	CDKAL1	2007	9	0.525	5.2e-09	2007
54901	CDKAL1	2008	33	1.71	1.1e-30	2007
54901	CDKAL1	2009	31	5.63	9.6e-14	2007
54901	CDKAL1	2010	32	8.49	5.6e-10	2007
55054	ATG16L1	2008	18	3.05	4.5e-09	2007
55107	ANO1	2012	19	3.44	5e-09	2015
55107	ANO1	2014	27	5.34	2.4e-11	2015
55272	IMP3	2014	20	2.15	2.3e-13
55294	FBXW7	2015	46	15.2	1.5e-10
55503	TRPV6	2001	8	0.315	1.8e-09
55572	FOXRED1	1993	4	0.0232	1.2e-08
55636	CHD7	1993	5	0.0232	5.5e-11
55662	HIF1AN	2002	9	0.328	9e-11
55908	ANGPTL8	2015	15	1.51	9.2e-11
55908	ANGPTL8	2016	24	2.27	6.7e-17
55967	NDUFA12	1993	4	0.0232	1.2e-08
56413	LTB4R2	2000	6	0.089	6.4e-10
56829	ZC3HAV1	2015	18	3.49	3.5e-08
57007	ACKR3	2015	30	8.72	1.4e-08
57142	RTN4	2000	7	0.303	3.6e-08
57292	KIR2DL5A	2008	18	3.18	8.6e-09
57292	KIR2DL5A	2010	28	6.95	1.6e-09
57506	MAVS	2009	25	4.77	6.2e-11	2010
57506	MAVS	2010	27	7.06	8.8e-09	2010
57650	KIAA1524	2013	20	3.61	1.9e-09
57650	KIAA1524	2014	21	4.76	3.6e-08
57817	HAMP	2009	40	11.1	1.7e-11
59067	IL21	2007	22	5.15	3.1e-08
59067	IL21	2010	39	11.6	1.9e-10
60489	APOBEC3G	2003	23	1.31	5.5e-21
60489	APOBEC3G	2004	35	5.41	2.4e-17
60489	APOBEC3G	2006	42	12.3	2.6e-11
60489	APOBEC3G	2008	58	22.1	1.6e-10
63892	THADA	2009	16	1.84	1.5e-10	2008
64083	GOLPH3	2014	19	2.44	1.8e-11
64127	NOD2	2002	24	3.81	3.6e-12	2006
64127	NOD2	2003	44	8.22	2.2e-18	2006
64127	NOD2	2004	52	15.7	4e-13	2006
64127	NOD2	2005	67	23.2	1.1e-13	2006
64127	NOD2	2006	75	31.9	6.1e-11	2006
64127	NOD2	2007	86	40.7	4.5e-10	2006
64135	IFIH1	2009	26	4.4	2e-12	2007
64478	CSMD1	2013	20	3.85	5.5e-09	2008
79001	VKORC1	2005	14	1.71	4.2e-09
79001	VKORC1	2006	25	3.78	4.7e-13
79001	VKORC1	2008	40	9.71	3e-13
79001	VKORC1	2009	40	13.8	7.4e-09
79001	VKORC1	2010	64	16.8	1.5e-18
79068	FTO	2007	18	1.54	8.4e-14	2007
79068	FTO	2008	70	3.85	1.7e-61	2007
79068	FTO	2009	62	12.1	2.9e-24	2007
79068	FTO	2010	91	17.7	7.1e-35	2007
79068	FTO	2011	64	24.6	2.5e-11	2007
79068	FTO	2012	75	28	1.4e-13	2007
79152	FA2H	1993	4	0.0232	1.2e-08
79728	PALB2	2009	23	3.55	5.9e-12	2007
79923	NANOG	2012	34	9.44	5.2e-10
80184	CEP290	1993	5	0.0232	5.5e-11
80312	TET1	2014	17	2.58	2.5e-09
80312	TET1	2015	18	3.49	3.5e-08
80339	PNPLA3	2011	22	4.54	3.3e-09	2011
80339	PNPLA3	2012	30	6.09	3.6e-12	2011
80339	PNPLA3	2013	31	7.92	4.2e-10	2011
80339	PNPLA3	2014	35	9.48	1.5e-10	2011
80339	PNPLA3	2015	36	11	1.8e-09	2011
81037	CLPTM1L	2014	21	4.25	5.5e-09	2008
83636	C19orf12	1993	4	0.0232	1.2e-08
84152	PPP1R1B	1984	3	0.00564	3e-08
84153	RNASEH2C	1993	4	0.0232	1.2e-08
84539	MCHR2	2001	6	0.106	1.8e-09
84868	HAVCR2	2013	29	8.4	2.2e-08
84876		2008	21	3.85	9.8e-10
84876		2009	26	6.11	2e-09
85363	TRIM5	2006	21	3.47	1.6e-10
85480	TSLP	2010	32	7.06	6.1e-12	2010
90865	IL33	2009	21	3.06	1.7e-11	2013
90865	IL33	2012	43	7.85	2.4e-18	2013
90865	IL33	2013	51	10.5	3.2e-19	2013
90865	IL33	2014	54	13.3	5.1e-17	2013
90865	IL33	2015	55	15.7	1e-14	2013
91147	TMEM67	1993	5	0.0232	5.5e-11
91752	ZNF804A	2010	14	1.25	8e-11	2008
91942	NDUFAF2	1993	4	0.0232	1.2e-08	2016
92140	MTDH	2011	28	4.83	4.4e-13
92140	MTDH	2014	42	8.97	1.2e-15
92140	MTDH	2015	36	11	1.8e-09
94025	MUC16	2014	38	11.4	4.8e-10
112476	PRRT2	2012	31	1.94	1.6e-26
112476	PRRT2	2013	20	4.25	2.7e-08
112744	IL17F	2015	38	7.13	4.9e-16	2011
114548	NLRP3	2010	33	10.1	1e-08
114548	NLRP3	2012	42	13.4	3.5e-10
114548	NLRP3	2013	61	15.5	2e-18
114548	NLRP3	2014	52	18.6	1.5e-10
114548	NLRP3	2015	82	20.3	8e-25
114548	NLRP3	2016	59	23.2	3.7e-10
115653	KIR3DL3	2010	23	4.98	3.6e-09
116443	GRIN3A	1995	6	0.0374	3.7e-12	2015
116444	GRIN3B	1995	6	0.0374	3.7e-12
116519	APOA5	2003	17	1.69	4.4e-12	2011
116519	APOA5	2004	23	4.69	1.2e-09	2011
116519	APOA5	2008	47	18.6	2.6e-08	2011
120892	LRRK2	2005	37	1.87	1.4e-34	2011
120892	LRRK2	2006	54	7.49	4.7e-28	2011
120892	LRRK2	2007	64	14.8	3.5e-21	2011
120892	LRRK2	2008	69	22.2	1.7e-15	2011
120892	LRRK2	2009	70	28.8	6.4e-11	2011
120892	LRRK2	2012	90	38.3	8.1e-13	2011
121278	TPH2	2006	20	3.32	4.6e-10
121278	TPH2	2008	29	8.38	2.1e-08
121278	TPH2	2009	39	11.2	8.5e-11
129787	TMEM18	2010	15	1.58	1.6e-10
132789	GNPDA2	2010	13	1.69	3e-08
137682	NDUFAF6	1993	4	0.0232	1.2e-08	2010
149233	IL23R	2007	32	1.83	1.5e-28	2007
149233	IL23R	2008	37	5.98	1.2e-17	2007
149233	IL23R	2009	36	10	1.8e-10	2007
149233	IL23R	2010	45	13	3.4e-12	2007
169026	SLC30A8	2007	14	1.68	3.5e-09	2007
169026	SLC30A8	2008	39	3.45	1.5e-27	2007
169026	SLC30A8	2009	33	7.94	2.7e-11	2007
200316	APOBEC3F	2003	13	1.31	1.6e-09
203228	C9orf72	2012	65	2.12	2.2e-71	2009
203228	C9orf72	2013	60	7.12	1.6e-34	2009
203228	C9orf72	2014	54	10.9	8.9e-21	2009
203228	C9orf72	2015	64	13.5	2.7e-23	2009
221895	JAZF1	2009	23	3.31	1.4e-12	2008
221895	JAZF1	2010	23	5.53	2.4e-08	2008
246778	IL27	2009	17	2.94	1.6e-08	2012
252995	FNDC5	2013	20	1.3	2.2e-17
252995	FNDC5	2014	34	2.66	6.8e-26
252995	FNDC5	2015	36	4.68	4e-20
252995	FNDC5	2016	26	6.38	4.6e-09
255738	PCSK9	2007	24	5.73	1.1e-08	2012
255738	PCSK9	2008	36	8.51	2.1e-12	2012
255738	PCSK9	2010	43	14.4	9.1e-10	2012
255738	PCSK9	2015	49	20	2.9e-08	2012
282617	IFNL3	2010	39	1.8	7.1e-38
282617	IFNL3	2011	80	5.41	3.2e-63
282617	IFNL3	2012	95	12	2.2e-51
282617	IFNL3	2013	83	18.4	3.7e-28
282617	IFNL3	2014	73	22.8	5.9e-17
282617	IFNL3	2015	68	25.6	3e-12
374291	NDUFS7	1993	4	0.0232	1.2e-08
387715	ARMS2	2007	17	1.25	3.8e-14	2010
387715	ARMS2	2008	23	3.45	3.3e-12	2010
387715	ARMS2	2009	24	5.99	2.4e-08	2010
389421	LIN28B	2009	11	0.987	8.8e-09	2012
445347	TRGC1	1987	6	0.00816	4.1e-16
101180976	IFNL4	2014	14	0.768	1.4e-13	2009
101180976	IFNL4	2015	22	1.64	1e-17	2009
