## Supplementary Materials for "The impact of genome-wide association studies on biomedical research publications"

Trait	Is Disease	Num. Associations
Abdominal aortic aneurysm	1	4
Acenocoumarol maintenance dosage	0	518
Activated partial thromboplastin time	0	18
Acute lymphoblastic leukemia (childhood)	1	20
Adiponectin levels	0	79
Adiposity	1	2
Adult fetal hemoblogbin levels (HbF) by F cell levels	0	18
Age-related macular degeneration	1	584
Age-related macular degeneration (CNV vs. GA)	1	2
Age-related macular degeneration (CNV)	1	3
Age-related macular degeneration (GA)	1	7
Age-related macular degeneration (wet)	1	2
Aging	0	1
Aging (facial)	0	1
AIDS progression	1	1
Airflow obstruction	1	14
Alcohol consumption	0	107
Alcohol dependence	1	2
Alopecia areata	1	7
Alzheimer's disease	1	16
Alzheimer`s disease	1	132
Alzheimer`s disease (age of onset)	1	18
Alzheimer`s disease (late onset)	1	161
Amyloid A Levels	0	556
Amyotrophic lateral sclerosis	1	8
Androgen levels	0	18
Angiotensin-converting enzyme activity	0	1
Ankle-brachial index	0	1
Ankylosing spondylitis	1	31
Anticoagulant levels	0	12
Aortic root size	0	5
Apolipoprotein Levels	0	2
Aspartate aminotransferase	0	1
Asthma	1	810
Asthma (childhood onset)	1	1
Atopic dermatitis	1	32
Atrial fibrillation	1	32
Attention deficit hyperactivity disorder	1	9
Autism	1	1
Basal cell carcinoma (cutaneous)	1	14
Behcet`s disease	1	10
Beta thalassemia/hemoglobin E disease	1	45
Beta-trace protein levels	0	481
Biliary atresia	1	4
Bilirubin levels	0	565
Bipolar disorder	1	97
Birth weight	0	12
Bitter taste response	0	1
Black vs. blond hair color	0	5
Black vs. red hair color	0	33
Bladder cancer	1	25
Blond vs. brown hair color	0	13
Blood lipid traits	0	6
Blood Phenotypes	0	6
Blood pressure	0	411
Blue vs. brown eyes	0	1
Blue vs. green eyes	0	7
Body mass (lean)	0	2
Body mass index	0	237
Bone mineral density	0	137
Bone mineral density (hip)	0	26
Bone mineral density (spine)	0	354
Brain structure	0	4
Breast cancer	1	294
Breast cancer (male)	1	13
Breast size	0	4
Burning and freckling	0	10
C-reactive protein	0	76
C-reactive protein and white blood cell count	0	11
Caffeine consumption	0	1
Cardiac repolarization	0	1
Cardiac repolarization (QT interval)	0	2
Cardiac structure and function	0	3
Cardiovascular disease risk factors	0	181
Carotid intima media thickness	0	1
Celiac disease	1	101
Celiac disease and Rheumatoid arthritis	1	218
Central corneal thickness	0	11
Childhood asthma	1	246
Cholelithiasis-related traits in sickle cell anemia	0	11
Cholesterol, total	0	155
Chronic Hepatitis C infection	1	2
Chronic kidney disease	1	88
Chronic kidney disease and serum creatinine concentration	1	2
Chronic lymphocytic leukemia	1	20
Chronic myeloid leukemia	1	1
Chronic obstructive pulmonary disease	1	12
Chronic obstructive pulmonary disease-related biomarkers	0	39
Circulating cell-free DNA	0	11
Circulating vasoactive peptide levels	0	20
Cleft lip	1	29
Coagulation factor levels	0	7
Coffee consumption	0	11
Cognitive decline	0	11
Cognitive function	0	2
Cognitive test performance	0	1
Colorectal cancer	1	35
Common traits (Other)	0	241
Complement C3 and C4 levels	0	3
Conduct disorder (symptom count)	1	3
Corneal astigmatism	0	1
Corneal curvature	0	14
Corneal structure	0	74
Coronary artery calcification	1	7
Coronary Artery Disease	1	38
Coronary artery disease	1	9
Coronary disease	1	4
Coronary heart disease	1	458
Cortical structure	0	1
Cortical thickness	0	31
Creutzfeldt-Jakob disease	1	1
Creutzfeldt-Jakob disease (variant)	1	25
Crohn`s disease	1	636
Crohn`s disease and Celiac disease	1	5
Crohn`s disease and psoriasis	1	5
Cutaneous nevi	1	5
Cystatin C	0	2
Cystic fibrosis (meconium ileus)	1	1
Cystic fibrosis severity	1	2
D-dimer levels	0	4
Dengue shock syndrome	1	4
Dental caries	1	1
Diabetes (gestational)	1	5
Diabetic nephropathy	1	12
Diabetic retinopathy	1	7
Diastolic blood pressure	0	69
Dietary macronutrient intake	0	11
Digit length ratio	0	1
Dilated cardiomyopathy	1	13
Drinking behavior	0	22
Drug-induced liver injury (flucloxacillin)	0	1
Duodenal ulcer	1	31
E-Selectin	0	31
Electrocardiographic traits	0	34
Electroencephalographic traits in alcoholism	0	90
End-stage coagulation	0	1050
End-stage renal disease (non-diabetic)	1	1
Endometrial cancer	1	3
Endometriosis	1	5
Eosinophilic esophagitis (pediatric)	1	2
Epilepsy (generalized)	1	9
Epirubicin-induced leukopenia	0	1
Erythrocyte sedimentation rate	0	18
Esophageal cancer	1	59
Esophageal cancer (alcohol interaction)	1	1
Esophageal cancer (squamous cell)	1	26
Esophageal cancer and gastric cancer	1	11
Ewing sarcoma	1	16
Eye color	0	15
Eye color traits	0	10
F-cell distribution	0	30
Facial morphology	0	13
Factor VII	0	3
Fasting glucose-related traits	0	35
Fasting glucose-related traits (interaction with BMI)	0	8
Fasting insulin-related traits	0	3
Fasting plasma glucose	0	7
Fetal hemoglobin levels	0	1
Fibrinogen	0	62
Folate pathway vitamin levels	0	2
Freckles	0	19
Freckling	0	9
Fuch`s corneal dystrophy	1	1
Fuchs`s corneal dystrophy	1	1
Gallstone disease	1	21
Gallstones	1	2
Gamma gluatamyl transferase levels	0	4
Gamma gluatamyl transferase levels (interaction with age)	0	114
Gamma glutamyl transpeptidase	0	12
Gastric cancer	1	5
Glaucoma	1	33
Glaucoma (exfoliation)	0	3
Glaucoma (primary open-angle)	0	175
Glioma	1	112
Glioma (high-grade)	1	28
Glomerulosclerosis	1	2
Glycated hemoglobin levels	0	41
Gout	1	4
Graves` disease	1	37
GWAS of adiponectin levels	0	1
GWAS of amyloid A Levels	0	20
GWAS of body mass index	0	74
GWAS of bone mineral density	0	2
GWAS of breast cancer	1	2
GWAS of c-reactive protein	0	3
GWAS of chronic lymphocytic leukemia	0	1
GWAS of colorectal cancer	1	7
GWAS of coronary heart disease	1	1
GWAS of Crohn`s disease	1	229
GWAS of hematology traits in Australian and Dutch populations	0	6
GWAS of Hodgkin`s lymphoma	1	1
GWAS of hypertension	1	2
GWAS of LDL cholesterol levels	0	1
GWAS of log10 glycosylated haemoglobin in a British population	0	10
GWAS of menarche (age at onset)	0	32
GWAS of N-glycan levels	0	2
GWAS of narcolepsy in a Japanese population	0	889
GWAS of neuroblastoma	1	2
GWAS of Parkinson`s disease	1	1
GWAS of polycystic ovary syndrome	1	8
GWAS of primary sclerosing cholangitis	1	19
GWAS of progranulin levels	0	4
GWAS of psoriasis	1	29
GWAS of psoriatic arthritis	1	2
GWAS of renal cell carcinoma	1	3
GWAS of response to metformin	0	6
GWAS of retinal vascular caliber	0	22
GWAS of serum levels of iron and markers of iron status	0	8
GWAS of serum markers of iron status	0	25
GWAS of serum prostate-specific antigen levels	0	11
GWAS of systemic lupus erythematosus	1	4
GWAS of ventricular conduction	0	38
Haemotological (blood) traits	0	467
Hair color	0	12
Hair morphology	0	39
Hair, eye and skin pigmentation	0	167
Haptoglobin levels	0	3
HbA2 levels	0	10
HDL cholesterol	0	184
HDL Cholesterol - Triglycerides (HDLC-TG)	0	24
Head circumference (infant)	0	15
Height	0	592
Hematocrit	0	23
Hematological and biochemical traits	0	83
Hematological parameters	0	40
Hematology traits	0	17
Hemoglobin	0	23
Hemostatic factors and hematological phenotypes	0	14
Hepatitis B	1	42
Hepatitis C induced liver fibrosis	1	4
Hepatocellular carcinoma	1	9
Hepatocellular carcinoma (hepatitis B virus related)	1	13
Hippocampal volume	0	7
Hirschsprung`s disease	1	41
Hodgkin`s lymphoma	1	2
Homocysteine levels	0	1
Human episodic memory	0	1
Hypertension	1	25
Hypertriglyceridemia	0	6
Hypothyroidism	1	59
IFN-related cytopenia	0	2
IgA nephropathy	0	23
IgE grass sensitization	0	2
IgE levels	0	16
IgG levels	0	4
IgM levels	0	12
Immune reponse to smallpox (secreted IFN-alpha)	0	18
Immune reponse to smallpox (secreted IL-10)	0	2
Immune reponse to smallpox (secreted IL-12p40)	0	4
Immune reponse to smallpox (secreted IL-1beta)	0	8
Immune reponse to smallpox (secreted IL-2)	0	23
Immune response to smallpox vaccine	0	4
Immune response to smallpox vaccine (IL-6)	0	1
Immunoglobulin A	0	2
Infantile hypertrophic pyloric stenosis	1	104
Inflammatory biomarkers	0	214
Inflammatory bowel disease	1	314
Inflammatory bowel disease (early onset)	1	22
Inflammatory Bowel Diseases	1	17
Insulin-like growth factors	0	14
Intelligence	0	1
Interleukin-18 levels	0	6
Intracranial aneurysm	1	20
Intraocular pressure	0	1
Iris color	0	49
Kawasaki disease	1	224
Keloid	0	3
Kidney function and endocine traits	0	2
Kidney stones	0	1
Lapatinib-induced hepatotoxicity	0	101
Late-onset Alzheimer`s disease	1	24
LDL (oxidized)	0	1
LDL cholesterol	0	163
Left ventricular mass	0	2
Leprosy	1	20
Lipid level measurements	0	92
Lipid measurements	0	47
Lipid metabolism phenotypes	0	44
Lipoprotein-associated phospholipase A2 activity and mass	0	346
Lipoprotein-associated phospholipase A2 activity change in response to statin therapy	0	19
Lipoprotein(a)	0	66
Liver enzyme levels (alanie transaminase)	0	5
Liver enzyme levels (alkaline phosphatase)	0	41
Liver enzyme levels (gamma-glutamyl transferase)	0	115
Longevity	0	33
Lung adenocarcinoma	1	116
Lung cancer	1	190
Lupus Erythematosus, Systemic	1	42
Lymphocyte counts	0	668
Macular Degeneration	1	270
Major depressive disorder	1	20
Major depressive disorder (broad)	1	1
Major mood disorders	1	20
Malaria	1	32
Male-pattern baldness	0	166
Mammographic density	0	2
Mean corpuscular hemoglobin	0	45
Mean corpuscular hemoglobin concentration	0	3
Mean corpuscular volume	0	52
Mean platelet volume	0	182
Melanoma	1	143
Menarche (age at onset)	0	37
Menarche and menopause (age at onset)	0	11
Meningococcal disease	1	12
Menopause (age at onset)	0	67
Meta-analysis of 32 genome-wide association studies for waist hip ratio adjusted for body mass index	0	28
Metabolic syndrome	1	93
Metabolic syndrome (bivariate traits)	1	17
Metabolite levels	0	7498
Methotrexate clearance (acute lymphoblastic leukemia)	0	42
Migraine	1	25
Monocyte chemoattractant protein-1	0	2
Monocyte early outgrowth colony forming units	0	36
Multiple cancers (lung cancer, gastric cancer, and squamous cell carcinoma)	1	33
Multiple complex diseases	0	968
Multiple continuous traits in DGI samples	0	5
Multiple myeloma	1	44
Multiple sclerosis	1	201
Multiple serum and urine biomarkers in WTCCC BRIGHT samples	0	23
Myeloproliferative neoplasms	1	3
Myocardial infarction	1	191
Myocardial infarction (early onset)	1	20
Myopia (pathological)	1	21
N-glycan levels	0	2
Nasopharyngeal carcinoma	1	201
Natriuretic peptide levels	0	188
Nephrolithiasis	1	36
Nephropathy	1	7
Nephropathy (idiopathic membranous)	1	3
Neuranatomic and neurocognitive phenotypes	0	1
Neuroblastoma	1	6
Neuroblastoma (high-risk)	1	10
Neutrophil count	0	24
Nicotine dependence	0	13
Non-albumin protein levels	0	43
Non-obstructive azoospermia	0	45
Non-small cell lung cancer	1	2
Nonalcoholic fatty liver disease	0	12
Obesity	1	20
Obesity (extreme)	1	52
Obesity and blood pressure	1	1
Obesity-related traits	1	2
Optic disc parameters	0	10
Optic disc size (disc)	0	10
Orofacial clefts	0	25
Osteoarthritis	1	44
Osteoporosis	1	5
Other erythrocyte phenotypes	0	1406
Other metabolic traits	0	8
Ovarian cancer	1	16
Paget`s disease	1	12
Pain	0	4
Pancreatic cancer	1	12
Pancreatic Neoplasms	0	4
Pancreatitis	1	1
Panic disorder	0	1
Parkinson Disease	1	2
Parkinson`s disease	1	651
Parkinson`s disease (familial)	1	3
Pericardial fat	0	56
Periodontitis	1	1
Peripartum cardiomyopathy	1	2
Personality dimensions	0	1
Phospholipid levels (plasma)	0	568
Plasma C4b binding protein levels	0	2
Plasma carotenoid and tocopherol levels	0	9
Plasma coagulation factors	0	13
Plasma E-selectin levels	0	1
Plasma eosinophil count	0	22
Plasma homocysteine	0	2
Plasma level of vitamin B12	0	8
Plasma levels of liver enzymes	0	27
Plasma levels of Protein C	0	2952
Plasma Lp (a) levels	0	124
Plasminogen activator inhibitor type 1 levels (PAI-1)	0	39
Platelet aggregation	0	4
Platelet counts	0	258
Polycystic ovary syndrome	1	52
PR interval	0	45
Primary biliary cirrhosis	1	204
Primary sclerosing cholangitis	1	19
Primary tooth development (time to first tooth eruption)	0	2
Prion diseases	1	59
Progranulin levels	0	201
Progressive supranuclear palsy	1	11
Proinsulin levels	0	31
Prostate cancer	1	62
Prostate cancer, Type II Diabetes Mellitus	1	2
Prostate-specific antigen levels	0	42
Protein biomarker	0	1740
Protein quantitative trait loci	0	17
Prothrombin time	0	15
Psoriasis	1	81
Psoriatic arthritis	1	6
Pulmonary function	0	457
Pulmonary function (interaction)	0	34
Pulmonary function measures	0	7
QT interval	0	88
Quantitative traits	0	5
Recombination rate	0	12
Recombination rate (females)	0	4
Recombination rate (males)	0	4
Red blood cell traits	0	6671
Red vs non-red hair color	0	8
Red vs. non-red hair color	0	10
Renal cell carcinoma	1	17
Renal function and chronic kidney disease	1	10
Renal function-related traits (BUN)	0	29
Renal function-related traits (eGRFcrea)	0	7
Renal function-related traits (sCR)	0	8
Renal function-related traits (urea)	0	65
Resistin levels	0	2
Response to antipsychotic treatment	0	1
Response to clopidogrel therapy	0	5
Response to fenofibrate	0	2
Response to hepatitis C treatment	0	5
Response to metformin	0	6
Response to statin therapy	0	59
Response to statin therapy (LDL-C)	0	9
Response to tamoxifen in breast cancer	0	1
Response to temozolomide	0	1
Response to Vitamin E supplementation	0	4
Resting heart rate	0	26
Restless Leg Syndrome	1	28
Restless legs syndrome	1	13
Retinal vascular caliber	0	22
Retinol levels	0	3
Retinopathy in non-diabetics	1	1
Rheumatoid arthritis	1	153
Rheumatoid Arthritis	1	35
Rheumatoid Arthritis, cyclic citrullinated peptide (CCP) positive	1	2
Ribavirin-induced anemia	0	2
Sagittal craniosynostosis	0	1
Sarcoidosis	0	11
Schizophrenia	1	145
Schizophrenia (treatment refractory)	1	6
Sclerosing cholangitis and ulcerative colitis (combined)	0	1
Scoliosis	1	19
Select biomarker traits	0	6
Serum albumin level	0	8
Serum bilirubin levels	0	2361
Serum butyrylcholinesterase	0	666
Serum calcium	0	268
Serum creatinine	0	20
Serum dehydroepiandrosterone sulphate levels	0	674
Serum hepcidin	0	7
Serum IgE levels	0	2
Serum iron concentration	0	15
Serum LDL cholesterol levels	0	51
Serum magnesium levels	0	24
Serum markers of iron status	0	827
Serum matrix metalloproteinase	0	120
Serum metabolites	0	42
Serum phosphorus concentrations	0	19
Serum Phytosterol Levels	0	4
Serum prostate-specific antigen levels	0	14
Serum soluble E-selectin	0	1
Serum total protein level	0	10
Serum urate	0	3430
Serum uric acid	0	2293
Serum uric acid levels	0	47
Sex hormone-binding globulin levels	0	39
Skin pigmentation	0	49
Skin sensitivity to sun	0	284
Smoking behavior	0	733
Smoking cessation	0	1
Soluble ICAM-1	0	140
Soluble leptin receptor levels	0	214
Soluble levels of adhesion molecules	0	9
Sphingolipid concentrations	0	64
Sphingolipid levels	0	73
Sporadic post-menopausal breast cancer	0	4
Squamous cell carcinoma	0	1
Stroke	1	1
Stroke (ischemic)	1	1
Sudden cardiac arrest	1	8
Systemic lupus erythematosus	1	189
Systemic Lupus Erythematosus	1	2
Systemic Lupus Erythematosus (SLE), gender differentiated in women	1	94
Systemic sclerosis	1	8
Systolic blood pressure	0	96
Tanning	0	11
Telomere length	0	19
Testicular cancer	1	9
Testicular germ cell cancer	1	56
Testicular germ cell tumor	1	4
Testosterone levels	0	11
Thiazide-induced adverse metabolic effects in hypertensive patients	0	1
Thoracic aortic aneurysms and dissections	1	130
Thyroid cancer	1	27
Thyroid function	0	15
Thyroid hormone levels	0	27
Thyroid volume	0	9
Triglycerides	0	667
Triglycerides-Blood Pressure (TG-BP)	0	12
Tumor biomarkers	0	145
Two-hour glucose challenge	0	9
Type 1 diabetes	1	186
Type 1 diabetes autoantibodies	0	68
Type 1 diabetes nephropathy	1	1
Type 2 diabetes	1	277
Type 2 diabetes and other traits	0	43
Type I Diabetes	1	37
Type II Diabetes Mellitus	1	36
Ulcerative colitis	1	420
Upper aerodigestive tract cancers	1	6
Urate levels	0	7077
Uric acid levels	0	1
Urinary albumin excretion	0	1
Urinary bladder cancer	0	5
Urinary metabolites	0	1126
Uterine fibroids	0	8
Vascular endothelial growth factor levels	0	29
Venous thromboembolism	1	98
Ventricular conduction	0	38
Vertical cup-disc ratio	0	29
Vitamin B12 levels	0	27
Vitamin D insufficiency	0	11
Vitamin D levels	0	21
Vitamin E levels	0	4
Vitiligo	1	103
Waist circumference	0	48
Waist Circumference - Triglycerides (WC-TG)	0	42
Waist circumference and related phenotypes	0	2
Waist-hip ratio	0	30
Warfarin maintenance dose	0	48
Weight	0	24
Wet neovascular age-related macular degeneration (AMD)	0	4
White blood cell count	0	272
White blood cell types	0	17
White matter hypersensitivity burden	0	53
Wilms tumor	1	15
YKL-40 levels	0	3
